# AssemblyTron: Flexible automation of DNA assembly with Opentrons OT-2 lab robots

**DOI:** 10.1101/2022.09.29.510219

**Authors:** John A. Bryant, Mason Kellinger, Cameron Longmire, Ryan Miller, R. Clay Wright

## Abstract

As one of the newest fields of engineering, synthetic biology relies upon a trial-and-error Design-Build-Test-Learn approach to simultaneously learn how function is encoded in biology and attempt to engineer it. Many software and hardware platforms have been developed to automate, optimize, and algorithmically perform each step of the Design-Build-Test-Learn cycle. However, there are many fewer options for automating the Build step. Build typically involves DNA assembly, which remains manual, low throughput, and unreliable in most cases, limiting our ability to advance the science and engineering of biology. Here, we present AssemblyTron: an open-source python package to integrate j5 DNA assembly design software outputs with build implementation in Opentrons liquid handling robotics with minimal human intervention. We demonstrate the versatility of AssemblyTron through several scarless, multipart DNA assemblies beginning from fragment amplification. We show that AssemblyTron can perform PCRs across a range of fragment lengths and annealing temperatures by using an optimal annealing temperature gradient calculation algorithm. We then demonstrate that AssemblyTron can perform Golden Gate and homology-dependent *in vivo* assemblies with comparable fidelity to manual assemblies by simultaneously building four four-fragment assemblies of chromoprotein reporter expression plasmids. Finally, we used AssemblyTron to perform site-directed mutagenesis reactions via homology-dependent *in vivo* assembly also achieving comparable fidelity to manual assemblies as assessed by sequencing. AssemblyTron can reduce the time, training, costs, and wastes associated with synthetic biology, which along with open-source and affordable automation, will further foster the accessibility of synthetic biology and accelerate biological research and engineering.
