## Supplementary material for "AssemblyTron: Flexible automation of DNA assembly with Opentrons OT-2 lab robots": File 11

ID Number	Name	Length	Tm	Tm (3' only)	Cost (USD)	Sequence	Sequence (3' only)
0	oWL00375_(backbone)_forward	49	65.34	64.703	4.9	CACACCAGGTCTCAAAAAGCTTTATAGATTACAGTCGACAGATCAAAGG	AAGCTTTATAGATTACAGTCGACAGATCAAAGG
1	oWL00376_(backbone)_reverse	48	67.002	65.269	4.8	CACACCAGGTCTCAATGGGACTCTTTCTCCTCTTTAATCTCTAGTAGC	GGGACTCTTTCTCCTCTTTAATCTCTAGTAGC
2	oWL00377_(Yukon)_forward	38	73.866	61.48	3.8	CACACCAGGTCTCACCATGGCTTCCCTGTCAAAACAAG	ATGGCTTCCCTGTCAAAACAAG
3	oWL00378_(Yukon)_reverse	43	70.56	63.386	4.3	CACACCAGGTCTCACTCTTATCAATGGTGATGGTGGTGATGTG	TTATCAATGGTGATGGTGGTGATGTG
4	oWL00379_(bb2)_forward	38	74.478	65.449	3.8	CACACCAGGTCTCAAGAGCTCAAAAAAAAACCCCGCCC	GAGCTCAAAAAAAAACCCCGCCC
5	oWL00380_(bb2)_reverse	47	63.91	61.637	4.7	CACACCAGGTCTCAGTCGACTGTAATCTATAAAGCTTTTAGAAAAAC	GTCGACTGTAATCTATAAAGCTTTTAGAAAAAC
6	oWL00381_(AmpR)_forward	45	71.102	63.479	4.5	CACACCAGGTCTCACGACCGCGGAACCCCTATTTGTTTATTTTTC	CGCGGAACCCCTATTTGTTTATTTTTC
7	oWL00382_(AmpR)_reverse	43	70.008	65.327	4.3	CACACCAGGTCTCATTTTACCAATGCTTAATCAGTGAGGCACC	TTACCAATGCTTAATCAGTGAGGCACC
8	oWL00383_(fuGFP)_forward	34	76.429	61.803	3.4	CACACCAGGTCTCACCATGGTGAGCAGTGGCGAA	ATGGTGAGCAGTGGCGAA
9	oWL00384_(fuGFP)_reverse	47	67.754	63.8	4.7	CACACCAGGTCTCACTCTTATTAGCTCTTATACAGCTCGTCCATACC	TTATTAGCTCTTATACAGCTCGTCCATACC
10	oWL00385_(tsPurple)_forward	40	73.192	63.071	4	CACACCAGGTCTCACCATGGCGAGCTTAGTCAAGAAAGAC	ATGGCGAGCTTAGTCAAGAAAGAC
11	oWL00386_(tsPurple)_reverse	41	70.76	61.704	4.1	CACACCAGGTCTCACTCTCATTAAGTTGCTTTCTCAGGCAC	TCATTAAGTTGCTTTCTCAGGCAC
12	oWL00387_(eforCP)_forward	46	70.905	66.786	4.6	CACACCAGGTCTCACCATGGCAGTGATTAAGCAGGTAATGAAGACC	ATGGCAGTGATTAAGCAGGTAATGAAGACC
13	oWL00388_(eforCP)_reverse	44	74.181	70.06	4.4	CACACCAGGTCTCACTCTTATTATGGGAGAGCCTTCGGCAGCGG	TTATTATGGGAGAGCCTTCGGCAGCGG
0	oWL00357_(backbone)_forward	35	65.859	58.602	3.5	GCATTGGTAAAAGCTTTATAGATTACAGTCGACAG	AAGCTTTATAGATTACAGTCGACAG
1	oWL00358_(backbone)_reverse	29	64.432	60.279	2.9	CCATGGGACTCTTTCTCCTCTTTAATCTC	GGGACTCTTTCTCCTCTTTAATCTC
2	oWL00359_(Yukon)_forward	34	71.066	61.48	3.4	AGAAAGAGTCCCATGGCTTCCCTGTCAAAACAAG	ATGGCTTCCCTGTCAAAACAAG
3	oWL00360_(Yukon)_reverse	40	67.829	58.116	4	GGGGTTTTTTTTTGAGCTCTTATCAATGGTGATGGTGGTG	TTATCAATGGTGATGGTGGTG
4	oWL00361_(bb2)_forward	22	62.569	61.275	2.2	AGAGCTCAAAAAAAAACCCCGC	GAGCTCAAAAAAAAACCCCGC
5	oWL00362_(bb2)_reverse	35	68.287	58.131	3.5	GTTCCGCGGTCGACTGTAATCTATAAAGCTTTTAG	GTCGACTGTAATCTATAAAGCTTTTAG
6	oWL00363_(AmpR)_forward	26	70.418	59.885	2.6	CAGTCGACCGCGGAACCCCTATTTGT	CGCGGAACCCCTATTTGT
7	oWL00364_(AmpR)_reverse	36	66.784	61.29	3.6	TCTATAAAGCTTTTACCAATGCTTAATCAGTGAGGC	TTACCAATGCTTAATCAGTGAGGC
8	oWL00365_(fuGFP)_forward	30	72.493	61.803	3	AGAAAGAGTCCCATGGTGAGCAGTGGCGAA	ATGGTGAGCAGTGGCGAA
9	oWL00366_(fuGFP)_reverse	45	68.173	61.309	4.5	GGGGTTTTTTTTTGAGCTCTTATTAGCTCTTATACAGCTCGTCCA	TTATTAGCTCTTATACAGCTCGTCCA
10	oWL00367_(tsPurple)_forward	34	70.536	60.809	3.4	AGAAAGAGTCCCATGGCGAGCTTAGTCAAGAAAG	ATGGCGAGCTTAGTCAAGAAAG
11	oWL00368_(tsPurple)_reverse	43	68.976	61.704	4.3	GGGGTTTTTTTTTGAGCTCTCATTAAGTTGCTTTCTCAGGCAC	TCATTAAGTTGCTTTCTCAGGCAC
12	oWL00369_(eforCP)_forward	36	70.449	61.354	3.6	AGAAAGAGTCCCATGGCAGTGATTAAGCAGGTAATG	ATGGCAGTGATTAAGCAGGTAATG
13	oWL00370_(eforCP)_reverse	40	68.447	59.157	4	GGGGTTTTTTTTTGAGCTCTTATTATGGGAGAGCCTTCGG	TTATTATGGGAGAGCCTTCGG
0	oWL00236_(pdar_2)_forward	29	76.908	69.62	0	CGACGACGATGGCCTGACTCCGCTGCACC	ATGGCCTGACTCCGCTGCACC
1	oWL00241_(backbone)_reverse	35	71.904	65.147	3.5	GCTCTGTCATCTTTGCCTTCGTTTATCTTGCCTGC	CTTTGCCTTCGTTTATCTTGCCTGC
2	oWL00242_(ARF5)_forward	39	72.496	68.208	3.9	GAAGGCAAAGATGACAGAGCAGAAAGCCCTAGTAAAGCG	ATGACAGAGCAGAAAGCCCTAGTAAAGCG
3	oWL00235_(IAA12-pdar)_(A_to_G)_reverse	31	73.873	64.62	0	CAGGCCATCGTCGTCGGTTGCGTTAACATCG	GTCGTCGGTTGCGTTAACATCG
0	oWL00194_(ARF7_0-10th)_forward	35	69.848	59.419	3.5	GCAGGCTTCAAAATGAAAGCTCCTTCATCAAATGG	ATGAAAGCTCCTTCATCAAATGG
1	oWL00193_(ARF7_0-10th)_reverse	29	62.858	62.858	2.9	AGGACATATGTAGAAAGGAGTTAAAACCG	AGGACATATGTAGAAAGGAGTTAAAACCG
2	oWL00192_(ARF7_51-end)_forward	41	67.765	59.804	4.1	CCTTTCTACATATGTCCTCCTTCGAGTACTATCTTTCCTGG	CCTTCGAGTACTATCTTTCCTGG
3	oWL00191_(ARF7_51-end)_reverse	29	72.801	63.305	2.9	GCTGGGTGTCACCGGTTAAACGAAGTGGC	TCACCGGTTAAACGAAGTGGC
4	oWL00190_(backbone)_forward	33	72.737	64.299	3.3	ACCGGTGACACCCAGCTTTCTTGTACAAAGTGG	CACCCAGCTTTCTTGTACAAAGTGG
5	oWL00189_(backbone)_reverse	43	68.528	68.419	4.3	GCTTTCATTTTGAAGCCTGCTTTTTTGTACAAACTTGTGATGG	TTTGAAGCCTGCTTTTTTGTACAAACTTGTGATGG
6	oWL00188_(ARF7_0-570th)_reverse	24	60.201	60.201	2.4	TCCATCTAAACCGTAAGAAGTTCC	TCCATCTAAACCGTAAGAAGTTCC
7	oWL00187_(ARF7_571-end)_forward	35	69.614	56.869	3.5	CTTACGGTTTAGATGGATCGAGGGGATATGACTCC	TCGAGGGGATATGACTCC
