## Supplementary material for "AssemblyTron: Flexible automation of DNA assembly with Opentrons OT-2 lab robots": File 3

Combinatorial SLIC/Gibson/CPEC j5 v3.4.3 assembly 1/11/2021
Please cite: Hillson, N.J., Rosengarten, R.D., and Keasling J.D. (2012) j5 DNA Assembly Design Automation Software. ACS Synthetic Biology 1 (1), 14-21. DOI: 10.1021/sb2000116
Warning: the GIBSONOVERLAPBPS parameter must be an even number of bps (15 is odd). Increasing to 16...
Warning: the PRIMER_MAX_SIZE parameter must be less than or equal to 36 bps (60 bps is too long for Primer3). Ignoring...
Warning: the master plasmids list file is empty. Using mas as the initials and 5 digits to number (e.g. pmas00001)...
Warning: the Master oligos list file is empty. Using mas as the initials and 5 digits to number (e.g. mas00001)...
Assembly Parameters:
MASTEROLIGONUMBEROFDIGITS	MASTERPLASMIDNUMBEROFDIGITS	GIBSONOVERLAPBPS	GIBSONOVERLAPMINTM	GIBSONOVERLAPMAXTM	MAXIMUMOLIGOLENGTHBPS	MINIMUMFRAGMENTSIZEGIBSONBPS	GOLDENGATEOVERHANGBPS	GOLDENGATERECOGNITIONSEQ	GOLDENGATETERMINIEXTRASEQ	GOLDENGATETERMINIEXTRASEQDNASYNTHESISALT	MAXIMUM_IDENTITIES_GOLDEN_GATE_OVERHANGS_COMPATIBLE	OLIGOSYNTHESISCOSTPERBPUSD	OLIGOPAGEPURIFICATIONCOSTPERPIECEUSD	OLIGOMAXLENGTHNOPAGEPURIFICATIONREQUIREDBPS	MINIMUMPCRPRODUCTBPS	DIRECTSYNTHESISCOSTPERBPUSD	DIRECTSYNTHESISMINIUMUMCOSTPERPIECEUSD	PRIMER_GC_CLAMP	PRIMER_MIN_SIZE	PRIMER_MAX_SIZE	DEFAULT_PURE_PRIMER_LENGTH_BPS	PRIMER_MIN_TM	PRIMER_MAX_TM	PRIMER_MAX_DIFF_TM	PRIMER_MAX_SELF_ANY_TH	PRIMER_MAX_SELF_END_TH	PRIMER_PAIR_MAX_COMPL_ANY_TH	PRIMER_PAIR_MAX_COMPL_END_TH	PRIMER_TM_SANTALUCIA	PRIMER_SALT_CORRECTIONS	PRIMER_DNA_CONC	MISPRIMING_3PRIME_BOUNDARY_BP_TO_WARN_IF_HIT	MISPRIMING_MIN_TM	MISPRIMING_SALT_CONC	MISPRIMING_OLIGO_CONC	OUTPUT_SEQUENCE_FORMAT	SUPPRESS_PRIMER_ANNOTATIONS	SUPPRESS_PURE_PRIMERS	ASSEMBLY_PRODUCT_TYPE	HOMOLOGY_MIN_LENGTH_BPS	HOMOLOGY_MAX_FRACTION_MISMATCHES	APPEND_UUID_TO_PLASMID_OLIGO_AND_SYNTHESIS_NAME	COMBINATORIAL_DESIGN_LAYOUT_TYPE	MINIMUMDNASYNTHESISLENGTHBPS	MAXIMUMDNASYNTHESISLENGTHBPS	Primer3 version
5	5	16	47	52	60	250	4	GGTCTC	CACACCAGGTCTCA	CACACCAGGTCTCA	2	0.1	40	60	100	0.39	159	2	18	36	26	47	72	5	47	47	47	47	1	1	250	4	45	0.05	2.50E-07	Genbank	FALSE	TRUE	circular	15	0.05	FALSE	list	300	5000	2.4.0
Note: sequence pGP8A_ARF7 is implied to be circular...
Non-degenerate Part IDs and Sources
Part		Location
ID Number	Name	Source Plasmid	Reverse Complement	Start (bp)	End (bp)	Size (bp)	Sequence
0	ARF7_0-10th	pWL242	FALSE	2867	3967	1101	ATGAAAGCTCCTTCATCAAATGGAGTTTCTCCTAATCCTGTTGAAGGAGAAAGGAGAAATATAAACTCAGAGCTATGGCACGCTTGTGCTGGGCCATTGATTTCGTTGCCTCCAGCAGGAAGTCTTGTTGTTTACTTCCCTCAAGGTCACAGTGAGCAAGTCGCGGCTTCAATGCAGAAGCAGACTGATTTCATACCAAGTTACCCGAATCTTCCTTCCAAGCTCATATGCATGCTCCACAATGTTACACTGAATGCTGATCCTGAGACGGATGAGGTCTATGCGCAGATGACTCTTCAGCCAGTAAACAAATATGACAGAGATGCATTGCTTGCTTCTGACATGGGTCTTAAGCTAAACAGACAACCTAATGAATTTTTCTGCAAAACCCTCACGGCG…
1	ARF7_51-end	pWL242	FALSE	3968	6244	2277	CCTTCGAGTACTATCTTTCCTGGTCTGAGTTTAGTTCAGTGGATGAATATGCAGCAGCAGAACGGCCAGCTACCCTCTGCTGCTGCACAGCCAGGTTTCTTCCCATCAATGCTTTCGCCAACCGCGGCGCTGCACAACAATCTTGGCGGCACTGATGATCCCTCCAAGTTACTGAGCTTTCAGACGCCGCACGGGGGGATTTCCTCCTCAAATCTCCAATTTAACAAACAGAATCAGCAAGCCCCAATGTCTCAGTTGCCTCAGCCACCAACTACGTTGTCCCAACAACAGCAGCTGCAGCAATTGTTGCACTCCTCTTTGAACCATCAACAACAGCAATCGCAGTCTCAACAACAGCAACAACAACAACAGTTGCTGCAGCAGCAACAACAATTGCAG…
2	backbone	pWL243	FALSE	6245	2866	6431	CACCCAGCTTTCTTGTACAAAGTGGTTCTTGTACAAAGTGGTGATGGGCTGCAGGAATTCGATATCAAGCTTATCGATACCGTCGACCTCGAGTCATGTAATTAGTTATGTCACGCTTACATTCACGCCCTCCCCCCACATCCGCTCTAACCGAAAAGGAAGGAGTTAGACAACCTGAAGTCTAGGTCCCTATTTATTTTTTTATAGTTATGTTAGTATTAAGAACGTTATTTATATTTCAAATTTTTCTTTTTTTTCTGTACAGACGCGTGTACGCATGTAACATTATACTGAAAACCTTGCTTGAGAAGGTTTTGGGACGCTCGAAGGCTTTAATTTGTGACACCGATTATTTAAAGCTGCAGCATACGATATATATACATGTGTATATATGTATAC…
3	ARF7_0-570th	pWL243	FALSE	2867	5647	2781	ATGAAAGCTCCTTCATCAAATGGAGTTTCTCCTAATCCTGTTGAAGGAGAAAGGAGAAATATAAACTCAGAGCTATGGCACGCTTGTGCTGGGCCATTGATTTCGTTGCCTCCAGCAGGAAGTCTTGTTGTTTACTTCCCTCAAGGTCACAGTGAGCAAGTCGCGGCTTCAATGCAGAAGCAGACTGATTTCATACCAAGTTACCCGAATCTTCCTTCCAAGCTCATATGCATGCTCCACAATGTTACACTGAATGCTGATCCTGAGACGGATGAGGTCTATGCGCAGATGACTCTTCAGCCAGTAAACAAATATGACAGAGATGCATTGCTTGCTTCTGACATGGGTCTTAAGCTAAACAGACAACCTAATGAATTTTTCTGCAAAACCCTCACGGCG…
4	ARF7_571-end	pWL243	FALSE	5648	6244	597	TCGAGGGGATATGACTCCCAGAAAGATCTTCAGAACATGCTTTCAAACTATGGAGGAGTGACAAATGACATTGGTACAGAGATGTCTACTTCAGCTGTAAGAACTCAATCTTTTGGTGTCCCCAATGTGCCCGCCATTTCGAACGATCTAGCTGTCAACGATGCTGGAGTTCTTGGTGGTGGATTGTGGCCAGCTCAGACTCAGCGAATGCGAACTTATACAAAGGTGCAAAAACGAGGCTCAGTGGGGAGATCAATAGACGTCAACCGTTACAGAGGTTACGATGAGCTGAGGCATGATCTAGCGCGCATGTTTGGGATCGAAGGACAGCTCGAAGATCCTCAAACATCTGACTGGAAACTTGTTTATGTCGATCATGAAAATGACATCCTCCTCGTC…
Combinatorial overhang/overlap design: template assembly junction 0 (between assembly pieces 0 and 1) overhang/overlap is overconstrained. Need a constant 16 bps region for the overhang/overlap, but only have 0 bps. Relaxing the constraint of a constant overhang/overlap for this assembly junction, but this will preclude full combinatorial assembly piece re-use and increase costs.
Target Bin Selected Relative Overlap Positions and Extra 5'/3' CPEC bps:
ID Number	Name	Relative Overlap Position (bp)	Extra 5' CPEC bps	Extra 3' CPEC bps
0	No_name_0	overconstrained
1	No_name_1	0	0	0
2	No_name_2	0	4	0
Oligo Synthesis
ID Number	Name	Length	Tm	Tm (3' only)	Cost	Sequence	Sequence (3' only)
0	mas00001_(ARF7_0-10th)_forward	35	69.848	59.419	3.5	GCAGGCTTCAAAATGAAAGCTCCTTCATCAAATGG	ATGAAAGCTCCTTCATCAAATGG
1	mas00002_(ARF7_0-10th)_reverse	29	62.858	62.858	2.9	AGGACATATGTAGAAAGGAGTTAAAACCG	AGGACATATGTAGAAAGGAGTTAAAACCG
2	mas00003_(ARF7_51-end)_forward	41	67.765	59.804	4.1	CCTTTCTACATATGTCCTCCTTCGAGTACTATCTTTCCTGG	CCTTCGAGTACTATCTTTCCTGG
3	mas00004_(ARF7_51-end)_reverse	29	72.801	63.305	2.9	GCTGGGTGTCACCGGTTAAACGAAGTGGC	TCACCGGTTAAACGAAGTGGC
4	mas00005_(backbone)_forward	33	72.737	64.299	3.3	ACCGGTGACACCCAGCTTTCTTGTACAAAGTGG	CACCCAGCTTTCTTGTACAAAGTGG
5	mas00006_(backbone)_reverse	43	68.528	68.419	4.3	GCTTTCATTTTGAAGCCTGCTTTTTTGTACAAACTTGTGATGG	TTTGAAGCCTGCTTTTTTGTACAAACTTGTGATGG
6	mas00007_(ARF7_0-570th)_reverse	24	60.201	60.201	2.4	TCCATCTAAACCGTAAGAAGTTCC	TCCATCTAAACCGTAAGAAGTTCC
7	mas00008_(ARF7_571-end)_forward	35	69.614	56.869	3.5	CTTACGGTTTAGATGGATCGAGGGGATATGACTCC	TCGAGGGGATATGACTCC
PCR Reactions			Forward Oligo		Reverse Oligo
ID Number	Primary Template	Alternate Template	ID Number	Name	ID Number	Name	Note	Mean Oligo Tm	Delta Oligo Tm	Mean Oligo Tm (3' only)	Delta Oligo Tm (3' only)	Length	Sequence
0	pGP8A_ARF7		0	mas00001_(ARF7_0-10th)_forward	1	mas00002_(ARF7_0-10th)_reverse	PCR	66.353	6.99	61.1385	3.439	1113	GCAGGCTTCAAAATGAAAGCTCCTTCATCAAATGGAGTTTCTCCTAATCCTGTTGAAGGAGAAAGGAGAAATATAAACTCAGAGCTATGGCACGCTTGTGCTGGGCCATTGATTTCGTTGCCTCCAGCAGGAAGTCTTGTTGTTTACTTCCCTCAAGGTCACAGTGAGCAAGTCGCGGCTTCAATGCAGAAGCAGACTGATTTCATACCAAGTTACCCGAATCTTCCTTCCAAGCTCATATGCATGCTCCACAATGTTACACTGAATGCTGATCCTGAGACGGATGAGGTCTATGCGCAGATGACTCTTCAGCCAGTAAACAAATATGACAGAGATGCATTGCTTGCTTCTGACATGGGTCTTAAGCTAAACAGACAACCTAATGAATTTTTCTGCAAA…
1	pGP8A_ARF7		2	mas00003_(ARF7_51-end)_forward	3	mas00004_(ARF7_51-end)_reverse	PCR	70.283	5.036	61.5545	3.501	2303	CCTTTCTACATATGTCCTCCTTCGAGTACTATCTTTCCTGGTCTGAGTTTAGTTCAGTGGATGAATATGCAGCAGCAGAACGGCCAGCTACCCTCTGCTGCTGCACAGCCAGGTTTCTTCCCATCAATGCTTTCGCCAACCGCGGCGCTGCACAACAATCTTGGCGGCACTGATGATCCCTCCAAGTTACTGAGCTTTCAGACGCCGCACGGGGGGATTTCCTCCTCAAATCTCCAATTTAACAAACAGAATCAGCAAGCCCCAATGTCTCAGTTGCCTCAGCCACCAACTACGTTGTCCCAACAACAGCAGCTGCAGCAATTGTTGCACTCCTCTTTGAACCATCAACAACAGCAATCGCAGTCTCAACAACAGCAACAACAACAACAGTTGCTGCAG…
2	pGP8A_ARF7		4	mas00005_(backbone)_forward	5	mas00006_(backbone)_reverse	PCR	70.6325	4.209	66.359	4.12	6447	ACCGGTGACACCCAGCTTTCTTGTACAAAGTGGTTCTTGTACAAAGTGGTGATGGGCTGCAGGAATTCGATATCAAGCTTATCGATACCGTCGACCTCGAGTCATGTAATTAGTTATGTCACGCTTACATTCACGCCCTCCCCCCACATCCGCTCTAACCGAAAAGGAAGGAGTTAGACAACCTGAAGTCTAGGTCCCTATTTATTTTTTTATAGTTATGTTAGTATTAAGAACGTTATTTATATTTCAAATTTTTCTTTTTTTTCTGTACAGACGCGTGTACGCATGTAACATTATACTGAAAACCTTGCTTGAGAAGGTTTTGGGACGCTCGAAGGCTTTAATTTGTGACACCGATTATTTAAAGCTGCAGCATACGATATATATACATGTGTATAT…
3	pGP8A_ARF7		0	mas00001_(ARF7_0-10th)_forward	6	mas00007_(ARF7_0-570th)_reverse	PCR	65.0245	9.647	59.81	0.782	2793	GCAGGCTTCAAAATGAAAGCTCCTTCATCAAATGGAGTTTCTCCTAATCCTGTTGAAGGAGAAAGGAGAAATATAAACTCAGAGCTATGGCACGCTTGTGCTGGGCCATTGATTTCGTTGCCTCCAGCAGGAAGTCTTGTTGTTTACTTCCCTCAAGGTCACAGTGAGCAAGTCGCGGCTTCAATGCAGAAGCAGACTGATTTCATACCAAGTTACCCGAATCTTCCTTCCAAGCTCATATGCATGCTCCACAATGTTACACTGAATGCTGATCCTGAGACGGATGAGGTCTATGCGCAGATGACTCTTCAGCCAGTAAACAAATATGACAGAGATGCATTGCTTGCTTCTGACATGGGTCTTAAGCTAAACAGACAACCTAATGAATTTTTCTGCAAA…
4	pGP8A_ARF7		7	mas00008_(ARF7_571-end)_forward	3	mas00004_(ARF7_51-end)_reverse	PCR	71.2075	3.187	60.087	6.436	622	CTTACGGTTTAGATGGATCGAGGGGATATGACTCCCAGAAAGATCTTCAGAACATGCTTTCAAACTATGGAGGAGTGACAAATGACATTGGTACAGAGATGTCTACTTCAGCTGTAAGAACTCAATCTTTTGGTGTCCCCAATGTGCCCGCCATTTCGAACGATCTAGCTGTCAACGATGCTGGAGTTCTTGGTGGTGGATTGTGGCCAGCTCAGACTCAGCGAATGCGAACTTATACAAAGGTGCAAAAACGAGGCTCAGTGGGGAGATCAATAGACGTCAACCGTTACAGAGGTTACGATGAGCTGAGGCATGATCTAGCGCGCATGTTTGGGATCGAAGGACAGCTCGAAGATCCTCAAACATCTGACTGGAAACTTGTTTATGTCGATCATGAAA…
Assembly Pieces (SLIC/Gibson/CPEC)
ID Number	Type	Type ID Number	Part(s)	Relative Overlap Position	Extra 5' CPEC bps	Extra 3' CPEC bps	CPEC Tm Next	Overlap with Next (bps)	Overlap with Next	Overlap with Next Reverse Complemenet	Sequence Length	Sequence
0	PCR	0	(ARF7_0-10th)	-8	2	0	49.749	18	CCTTTCTACATATGTCCT	AGGACATATGTAGAAAGG	1113	GCAGGCTTCAAAATGAAAGCTCCTTCATCAAATGGAGTTTCTCCTAATCCTGTTGAAGGAGAAAGGAGAAATATAAACTCAGAGCTATGGCACGCTTGTGCTGGGCCATTGATTTCGTTGCCTCCAGCAGGAAGTCTTGTTGTTTACTTCCCTCAAGGTCACAGTGAGCAAGTCGCGGCTTCAATGCAGAAGCAGACTGATTTCATACCAAGTTACCCGAATCTTCCTTCCAAGCTCATATGCATGCTCCACAATGTTACACTGAATGCTGATCCTGAGACGGATGAGGTCTATGCGCAGATGACTCTTCAGCCAGTAAACAAATATGACAGAGATGCATTGCTTGCTTCTGACATGGGTCTTAAGCTAAACAGACAACCTAATGAATTTTTCTGCAAA…
1	PCR	1	(ARF7_51-end)	0	0	0	61.57	16	ACCGGTGACACCCAGC	GCTGGGTGTCACCGGT	2303	CCTTTCTACATATGTCCTCCTTCGAGTACTATCTTTCCTGGTCTGAGTTTAGTTCAGTGGATGAATATGCAGCAGCAGAACGGCCAGCTACCCTCTGCTGCTGCACAGCCAGGTTTCTTCCCATCAATGCTTTCGCCAACCGCGGCGCTGCACAACAATCTTGGCGGCACTGATGATCCCTCCAAGTTACTGAGCTTTCAGACGCCGCACGGGGGGATTTCCTCCTCAAATCTCCAATTTAACAAACAGAATCAGCAAGCCCCAATGTCTCAGTTGCCTCAGCCACCAACTACGTTGTCCCAACAACAGCAGCTGCAGCAATTGTTGCACTCCTCTTTGAACCATCAACAACAGCAATCGCAGTCTCAACAACAGCAACAACAACAACAGTTGCTGCAG…
2	PCR	2	(backbone)	0	4	0	58.699	20	GCAGGCTTCAAAATGAAAGC	GCTTTCATTTTGAAGCCTGC	6447	ACCGGTGACACCCAGCTTTCTTGTACAAAGTGGTTCTTGTACAAAGTGGTGATGGGCTGCAGGAATTCGATATCAAGCTTATCGATACCGTCGACCTCGAGTCATGTAATTAGTTATGTCACGCTTACATTCACGCCCTCCCCCCACATCCGCTCTAACCGAAAAGGAAGGAGTTAGACAACCTGAAGTCTAGGTCCCTATTTATTTTTTTATAGTTATGTTAGTATTAAGAACGTTATTTATATTTCAAATTTTTCTTTTTTTTCTGTACAGACGCGTGTACGCATGTAACATTATACTGAAAACCTTGCTTGAGAAGGTTTTGGGACGCTCGAAGGCTTTAATTTGTGACACCGATTATTTAAAGCTGCAGCATACGATATATATACATGTGTATAT…
3	PCR	3	(ARF7_0-570th)	-8	1	0	49.651	17	CTTACGGTTTAGATGGA	TCCATCTAAACCGTAAG	2793	GCAGGCTTCAAAATGAAAGCTCCTTCATCAAATGGAGTTTCTCCTAATCCTGTTGAAGGAGAAAGGAGAAATATAAACTCAGAGCTATGGCACGCTTGTGCTGGGCCATTGATTTCGTTGCCTCCAGCAGGAAGTCTTGTTGTTTACTTCCCTCAAGGTCACAGTGAGCAAGTCGCGGCTTCAATGCAGAAGCAGACTGATTTCATACCAAGTTACCCGAATCTTCCTTCCAAGCTCATATGCATGCTCCACAATGTTACACTGAATGCTGATCCTGAGACGGATGAGGTCTATGCGCAGATGACTCTTCAGCCAGTAAACAAATATGACAGAGATGCATTGCTTGCTTCTGACATGGGTCTTAAGCTAAACAGACAACCTAATGAATTTTTCTGCAAA…
4	PCR	4	(ARF7_571-end)	0	0	0	61.57	16	ACCGGTGACACCCAGC	GCTGGGTGTCACCGGT	622	CTTACGGTTTAGATGGATCGAGGGGATATGACTCCCAGAAAGATCTTCAGAACATGCTTTCAAACTATGGAGGAGTGACAAATGACATTGGTACAGAGATGTCTACTTCAGCTGTAAGAACTCAATCTTTTGGTGTCCCCAATGTGCCCGCCATTTCGAACGATCTAGCTGTCAACGATGCTGGAGTTCTTGGTGGTGGATTGTGGCCAGCTCAGACTCAGCGAATGCGAACTTATACAAAGGTGCAAAAACGAGGCTCAGTGGGGAGATCAATAGACGTCAACCGTTACAGAGGTTACGATGAGCTGAGGCATGATCTAGCGCGCATGTTTGGGATCGAAGGACAGCTCGAAGATCCTCAAACATCTGACTGGAAACTTGTTTATGTCGATCATGAAA…
Combinations of Assembly Pieces
Variant			Bin 0		Bin 1		Bin 2
Number	Name	Assembly Method	Part(s)	Assembly Piece ID Number	Part(s)	Assembly Piece ID Number	Part(s)	Assembly Piece ID Number
0	pmas00001	SLIC/Gibson/CPEC	(ARF7_0-10th)	0	(ARF7_51-end)	1	(backbone)	2
1	pmas00002	SLIC/Gibson/CPEC	(ARF7_0-570th)	3	(ARF7_571-end)	4	(backbone)	2
