## Supplementary material for "AssemblyTron: Flexible automation of DNA assembly with Opentrons OT-2 lab robots": File 5

Combinatorial SLIC/Gibson/CPEC j5 v3.5.5 assembly 3/30/2022
Please cite: Hillson, N.J., Rosengarten, R.D., and Keasling J.D. (2012) j5 DNA Assembly Design Automation Software. ACS Synthetic Biology 1 (1), 14-21. DOI: 10.1021/sb2000116
Warning: the GIBSONOVERLAPBPS parameter must be an even number of bps (15 is odd). Increasing to 16...
Warning: the PRIMER_MAX_SIZE parameter must be less than or equal to 36 bps (60 bps is too long for Primer3). Ignoring...
Note: The display ID of a master sequence with Genbank LOCUS "Sample_1_pWL87_8" is being temporarily overwritten to the user-specified "Sample_1_pWL87_8A-ARF19_01"
Warning: the master plasmids list file is empty. Using mas as the initials and 5 digits to number (e.g. pmas00001)...
Warning: Two (or more) master oligos have the same sequence: CTGATAGTGACCTGTTCGTTGC. Will re-use only the first (oWL00070-pDONOR207_seq_F)
Warning: Two (or more) master oligos have the same sequence: ATTGAGCGGCCGCGGATCCTCATGTGAGACGGAGG. Will re-use only the first (oWL00075-j5_00059_(Backbone_FDP_p10B2_TIR1)_forward)
Warning: Two (or more) master oligos have the same sequence: TGCACCCAACTGATCCTCAGCATCTTTTACTTTCACCAGCG. Will re-use only the first (oWL00054-j5_0456_(Yeast_side)_forward)
Warning: Two (or more) master oligos have the same sequence: AAGATGCTGAGGATCAGTTGGGTGCACGAGTGGG. Will re-use only the first (oWL00055-j5_0455_(Ecoli_side)_(c)_reverse)
Warning: Two (or more) master oligos have the same sequence: GCTTTCATTTTGAAGCCTGCTTTTTTGTACAAACTTGTGATGG. Will re-use only the first (oWL00189-mas00006_(backbone)_reverse)
Warning: Two (or more) master oligos have the same sequence: CACACCAGGTCTCAATCCCACCTGATCCGCCACC. Will re-use only the first (oWL00251_(GFP_plus_link)_reverse)
Assembly Parameters:
MASTEROLIGONUMBEROFDIGITS	MASTERPLASMIDNUMBEROFDIGITS	GIBSONOVERLAPBPS	GIBSONOVERLAPMINTM	GIBSONOVERLAPMAXTM	MAXIMUMOLIGOLENGTHBPS	MINIMUMFRAGMENTSIZEGIBSONBPS	GOLDENGATEOVERHANGBPS	GOLDENGATERECOGNITIONSEQ	GOLDENGATETERMINIEXTRASEQ	GOLDENGATETERMINIEXTRASEQDNASYNTHESISALT	MAXIMUM_IDENTITIES_GOLDEN_GATE_OVERHANGS_COMPATIBLE	OLIGOSYNTHESISCOSTPERBPUSD	OLIGOPAGEPURIFICATIONCOSTPERPIECEUSD	OLIGOMAXLENGTHNOPAGEPURIFICATIONREQUIREDBPS	MINIMUMPCRPRODUCTBPS	DIRECTSYNTHESISCOSTPERBPUSD	DIRECTSYNTHESISMINIUMUMCOSTPERPIECEUSD	PRIMER_GC_CLAMP	PRIMER_MIN_SIZE	PRIMER_MAX_SIZE	DEFAULT_PURE_PRIMER_LENGTH_BPS	PRIMER_MIN_TM	PRIMER_MAX_TM	PRIMER_MAX_DIFF_TM	PRIMER_MAX_SELF_ANY_TH	PRIMER_MAX_SELF_END_TH	PRIMER_PAIR_MAX_COMPL_ANY_TH	PRIMER_PAIR_MAX_COMPL_END_TH	PRIMER_TM_SANTALUCIA	PRIMER_SALT_CORRECTIONS	PRIMER_DNA_CONC	MISPRIMING_3PRIME_BOUNDARY_BP_TO_WARN_IF_HIT	MISPRIMING_MIN_TM	MISPRIMING_SALT_CONC	MISPRIMING_OLIGO_CONC	OUTPUT_SEQUENCE_FORMAT	SUPPRESS_PRIMER_ANNOTATIONS	SUPPRESS_PURE_PRIMERS	ASSEMBLY_PRODUCT_TYPE	HOMOLOGY_MIN_LENGTH_BPS	HOMOLOGY_MAX_FRACTION_MISMATCHES	APPEND_UUID_TO_PLASMID_OLIGO_AND_SYNTHESIS_NAME	COMBINATORIAL_DESIGN_LAYOUT_TYPE	MINIMUMDNASYNTHESISLENGTHBPS	MAXIMUMDNASYNTHESISLENGTHBPS	Primer3 version
5	5	16	47	52	60	250	4	GGTCTC	CACACCAGGTCTCA	CACACCAGGTCTCA	2	0.1	40	60	100	0.39	159.0	2	18	36	26	58	62	5.0	47.0	47.0	47.0	47.0	1	1	250.0	4	45.0	0.05	2.5e-7	Genbank	FALSE	TRUE	circular	26	0.05	FALSE	combinatorial	300	5000	2.4.0
Note: sequence aeBlue is implied to be circular...
Non-degenerate Part IDs and Sources
Part		Location
ID Number	Name	Source Plasmid	Reverse Complement	Start (bp)	End (bp)	Size (bp)	Sequence
0	backbone	aeBlue	FALSE	1803	88	731	AAGCTTTATAGATTACAGTCGACAGATCAAAGGATCTTCTTGAGATCCTTTTTTTCTGCGCGTAATCTGCTGCTTGCAAACAAAAAAACCACCGCTACCAGCGGTGGTTTGTTTGCCGGATCAAGAGCTACCAACTCTTTTTCCGAAGGTAACTGGCTTCAGCAGAGCGCAGATACCAAATACTGTTCTTCTAGTGTAGCCGTAGTTAGGCCACCACTTCAAGAACTCTGTAGCACCGCCTACATACCTCGCTCTGCTAATCCTGTTACCAGTGGCTGCTGCCAGTGGCGATAAGTCGTGTCTTACCGGGTTGGACCCAAGACGATAGTTACCGGATAAGGCGCAGCGGTCGGGCTGAACGGGGGGTTCGTGCACACAGCCCAGCTTGGAGCGAACGAC…
1	Yukon	Yukon	FALSE	89	793	705	ATGGCTTCCCTGTCAAAACAAGTTTTGCCAAGAGATGTCAGAATGCGATTCCACATGGACGGTTGCGTTAATGGTCATCAATTTACCATTGAAGGTGAAGGTGCAGGCAAACCTTACGAGGGTAAAAAAACCCTGAAACTCAGAGTCACAAAGGGGGGTCCTCTCCCTTTTGCCTTTGATATACTGAGTGCTACCTTCACCTATGGCAACCGATGTTTTTGCGATTACCCCGAAGATATGCCAGATTACTTTAAACAAAGCCTGCCCGAGGGCTATTCTTGGGAGCGTACATTAATGTTCGAGGATGGCGGCTGCGGGACCGCCTCTGCTCACATAAGTCTGGAAAAAGATTGTTTTATCCACAATTCCACCTTTCACGGAGTCAACTTCCCAGCTAAT…
2	fuGFP	fuGFP	FALSE	89	814	726	ATGGTGAGCAGTGGCGAAGATATTTTCTCGGGCTTGGTTCCGATTCTGATCGAGCTGGAGGGCGACGTGAACGGTCATCGTTTTAGCGTTCGCGGTGAAGGTTATGGCGACGCGAGCAACGGCAAACTGGAAATTAAGTTCATCTGCACGACCGGTCGCCTGCCGGTGCCTTGGCCGACCTTGGTGACGACCTTGTCGTATGGCGTGCAGTGTTTTGCGAAGTATCCGGAGCACATGCGCCAAAACGATTTCTTTAAAAGTGCCATGCCGGACGGTTACGTCCAGGAGCGTACCATTTCCTTCAAGGAAGATGGCACGTACAAAACTCGCGCAGAGGTTAAGTTTGAAGGTGAAGCGCTGGTCAATCGTATCGATTTGAAGGGTTTGGAGTTTAAAGAG…
3	tsPurple	tsPurple	FALSE	89	778	690	ATGGCGAGCTTAGTCAAGAAAGACATGTGTGTAAAGATGACGATGGAGGGGACTGTTAATGGTTACCACTTTAAGTGTGTGGGGGAAGGTGAGGGGAAACCGTTTGAGGGAACTCAAAACATGCGTATTCGCGTCACGGAGGGTGGACCTTTACCGTTCGCTTTCGATATTCTGGCACCATGTTGCATGTATGGGAGCAAAACCTTTATTAAACATGTCAGCGGCATCCCAGACTATTTTAAAGAGTCGTTCCCCGAAGGGTTCACCTGGGAGCGTACACAGATCTTCGAGGATGGCGGAGTATTGACCGCACATCAGGATACAAGTCTTGAGGGCAATTGCTTGATTTACAAAGTGAAAGTGCTTGGGACGAATTTCCCTGCCAACGGACCCGTTATG…
4	eforCP	eforCP	FALSE	89	775	687	ATGGCAGTGATTAAGCAGGTAATGAAGACCAAGTTGCACCTTGAGGGCACTGTCAATGGCCATGATTTTACGATCGAGGGTAAAGGTGAAGGCAAGCCGTACGAAGGGTTACAGCACATGAAAATGACAGTCACCAAAGGCGCGCCTCTGCCGTTTTCCGTTCATATTCTTACACCTAGCCACATGTATGGAAGCAAACCGTTTAATAAGTATCCAGCGGATATCCCAGACTACCACAAACAGTCTTTTCCCGAAGGTATGTCTTGGGAGCGGTCGATGATTTTTGAAGATGGTGGCGTATGCACCGCCAGTAATCACTCCAGCATAAACTTGCAAGAGAACTGTTTCATCTATGATGTTAAATTTCATGGTGTGAACCTGCCTCCGGATGGGCCCGTA…
5	bb2	aeBlue	FALSE	797	1825	1029	GAGCTCAAAAAAAAACCCCGCCCCTGACAGGGCGGGGTTTTTTTTGGTACCGTCATAGCTGTTTCCTGCCCGGGTCTAGAAAAGCCACGTTGTGTCTCAAAATCTCTGATGTTACATTGCACAAGATAAAAATATATCATCATGAACAATAAAACTGTCTGCTTACATAAACAGTAATACAAGGGGTGTTATGAGCCATATTCAACGGGAAACGTCTTGCTCGAGGCCGCGATTAAATTCCAACATGGATGCTGATTTATATGGGTATAAATGGGCTCGCGATAATGTCGGGCAATCAGGTGCGACAATCTATCGATTGTATGGGAAGCCCGATGCGCCAGAGTTGTTTCTGAAACATGGCAAAGGTAGCGTTGCCAATGATGTTACAGATGAGATGGT…
6	AmpR	Sample_1_pWL87_8A-ARF19_01	FALSE	8554	9519	966	CGCGGAACCCCTATTTGTTTATTTTTCTAAATACATTCAAATATGTATCCGCTCATGAGACAATAACCCTGATAAATGCTTCAATAATATTGAAAAAGGAAGAGTATGAGTATTCAACATTTCCGTGTCGCCCTTATTCCCTTTTTTGCGGCATTTTGCCTTCCTGTTTTTGCTCACCCAGAAACGCTGGTGAAAGTAAAAGATGCTGAAGATCAGTTGGGTGCACGAGTGGGTTACATCGAACTGGATCTCAACAGCGGTAAGATCCTTGAGAGTTTTCGCCCCGAAGAACGTTTTCCAATGATGAGCACTTTTAAAGTTCTGCTATGTGGCGCGGTATTATCCCGTATTGACGCCGGGCAAGAGCAACTCGGTCGCCGCATACACTATTCTCAGAAT…
Target Bin Selected Relative Overlap Positions and Extra 5'/3' CPEC bps:
ID Number	Name	Relative Overlap Position (bp)	Extra 5' CPEC bps	Extra 3' CPEC bps
0	No_name_0	-4	0	0
1	No_name_1	7	0	4
2	No_name_2	0	0	0
3	No_name_4	0	2	4
Oligo Synthesis
ID Number	Name	Length	Tm	Tm (3' only)	Cost	Sequence	Sequence (3' only)
0	oWL00357_(backbone)_forward	35	65.859	58.602	3.5	GCATTGGTAAAAGCTTTATAGATTACAGTCGACAG	AAGCTTTATAGATTACAGTCGACAG
1	oWL00358_(backbone)_reverse	29	64.432	60.279	2.9	CCATGGGACTCTTTCTCCTCTTTAATCTC	GGGACTCTTTCTCCTCTTTAATCTC
2	oWL00359_(Yukon)_forward	34	71.066	61.480	3.4	AGAAAGAGTCCCATGGCTTCCCTGTCAAAACAAG	ATGGCTTCCCTGTCAAAACAAG
3	oWL00360_(Yukon)_reverse	40	67.829	58.116	4	GGGGTTTTTTTTTGAGCTCTTATCAATGGTGATGGTGGTG	TTATCAATGGTGATGGTGGTG
4	oWL00361_(bb2)_forward	22	62.569	61.275	2.2	AGAGCTCAAAAAAAAACCCCGC	GAGCTCAAAAAAAAACCCCGC
5	oWL00362_(bb2)_reverse	35	68.287	58.131	3.5	GTTCCGCGGTCGACTGTAATCTATAAAGCTTTTAG	GTCGACTGTAATCTATAAAGCTTTTAG
6	oWL00363_(AmpR)_forward	26	70.418	59.885	2.6	CAGTCGACCGCGGAACCCCTATTTGT	CGCGGAACCCCTATTTGT
7	oWL00364_(AmpR)_reverse	36	66.784	61.290	3.6	TCTATAAAGCTTTTACCAATGCTTAATCAGTGAGGC	TTACCAATGCTTAATCAGTGAGGC
8	oWL00365_(fuGFP)_forward	30	72.493	61.803	3	AGAAAGAGTCCCATGGTGAGCAGTGGCGAA	ATGGTGAGCAGTGGCGAA
9	oWL00366_(fuGFP)_reverse	45	68.173	61.309	4.5	GGGGTTTTTTTTTGAGCTCTTATTAGCTCTTATACAGCTCGTCCA	TTATTAGCTCTTATACAGCTCGTCCA
10	oWL00367_(tsPurple)_forward	34	70.536	60.809	3.4	AGAAAGAGTCCCATGGCGAGCTTAGTCAAGAAAG	ATGGCGAGCTTAGTCAAGAAAG
11	oWL00368_(tsPurple)_reverse	43	68.976	61.704	4.3	GGGGTTTTTTTTTGAGCTCTCATTAAGTTGCTTTCTCAGGCAC	TCATTAAGTTGCTTTCTCAGGCAC
12	oWL00369_(eforCP)_forward	36	70.449	61.354	3.6	AGAAAGAGTCCCATGGCAGTGATTAAGCAGGTAATG	ATGGCAGTGATTAAGCAGGTAATG
13	oWL00370_(eforCP)_reverse	40	68.447	59.157	4	GGGGTTTTTTTTTGAGCTCTTATTATGGGAGAGCCTTCGG	TTATTATGGGAGAGCCTTCGG
PCR Reactions			Forward Oligo		Reverse Oligo
ID Number	Primary Template	Alternate Template	ID Number	Name	ID Number	Name	Note	Mean Oligo Tm	Delta Oligo Tm	Mean Oligo Tm (3' only)	Delta Oligo Tm (3' only)	Length	Sequence
0	aeBlue		0	oWL00357_(backbone)_forward	1	oWL00358_(backbone)_reverse	PCR	65.1455	1.42699999999999	59.4405	1.67700000000001	745	GCATTGGTAAAAGCTTTATAGATTACAGTCGACAGATCAAAGGATCTTCTTGAGATCCTTTTTTTCTGCGCGTAATCTGCTGCTTGCAAACAAAAAAACCACCGCTACCAGCGGTGGTTTGTTTGCCGGATCAAGAGCTACCAACTCTTTTTCCGAAGGTAACTGGCTTCAGCAGAGCGCAGATACCAAATACTGTTCTTCTAGTGTAGCCGTAGTTAGGCCACCACTTCAAGAACTCTGTAGCACCGCCTACATACCTCGCTCTGCTAATCCTGTTACCAGTGGCTGCTGCCAGTGGCGATAAGTCGTGTCTTACCGGGTTGGACCCAAGACGATAGTTACCGGATAAGGCGCAGCGGTCGGGCTGAACGGGGGGTTCGTGCACACAGCCCAGCTTGG…
1	Yukon		2	oWL00359_(Yukon)_forward	3	oWL00360_(Yukon)_reverse	PCR	69.4475	3.23700000000001	59.798	3.364	736	AGAAAGAGTCCCATGGCTTCCCTGTCAAAACAAGTTTTGCCAAGAGATGTCAGAATGCGATTCCACATGGACGGTTGCGTTAATGGTCATCAATTTACCATTGAAGGTGAAGGTGCAGGCAAACCTTACGAGGGTAAAAAAACCCTGAAACTCAGAGTCACAAAGGGGGGTCCTCTCCCTTTTGCCTTTGATATACTGAGTGCTACCTTCACCTATGGCAACCGATGTTTTTGCGATTACCCCGAAGATATGCCAGATTACTTTAAACAAAGCCTGCCCGAGGGCTATTCTTGGGAGCGTACATTAATGTTCGAGGATGGCGGCTGCGGGACCGCCTCTGCTCACATAAGTCTGGAAAAAGATTGTTTTATCCACAATTCCACCTTTCACGGAGTCAAC…
2	aeBlue		4	oWL00361_(bb2)_forward	5	oWL00362_(bb2)_reverse	PCR	65.428	5.718	59.703	3.144	1038	AGAGCTCAAAAAAAAACCCCGCCCCTGACAGGGCGGGGTTTTTTTTGGTACCGTCATAGCTGTTTCCTGCCCGGGTCTAGAAAAGCCACGTTGTGTCTCAAAATCTCTGATGTTACATTGCACAAGATAAAAATATATCATCATGAACAATAAAACTGTCTGCTTACATAAACAGTAATACAAGGGGTGTTATGAGCCATATTCAACGGGAAACGTCTTGCTCGAGGCCGCGATTAAATTCCAACATGGATGCTGATTTATATGGGTATAAATGGGCTCGCGATAATGTCGGGCAATCAGGTGCGACAATCTATCGATTGTATGGGAAGCCCGATGCGCCAGAGTTGTTTCTGAAACATGGCAAAGGTAGCGTTGCCAATGATGTTACAGATGAGATGG…
3	Sample_1_pWL87_8A-ARF19_01		6	oWL00363_(AmpR)_forward	7	oWL00364_(AmpR)_reverse	PCR	68.601	3.634	60.5875	1.405	986	CAGTCGACCGCGGAACCCCTATTTGTTTATTTTTCTAAATACATTCAAATATGTATCCGCTCATGAGACAATAACCCTGATAAATGCTTCAATAATATTGAAAAAGGAAGAGTATGAGTATTCAACATTTCCGTGTCGCCCTTATTCCCTTTTTTGCGGCATTTTGCCTTCCTGTTTTTGCTCACCCAGAAACGCTGGTGAAAGTAAAAGATGCTGAAGATCAGTTGGGTGCACGAGTGGGTTACATCGAACTGGATCTCAACAGCGGTAAGATCCTTGAGAGTTTTCGCCCCGAAGAACGTTTTCCAATGATGAGCACTTTTAAAGTTCTGCTATGTGGCGCGGTATTATCCCGTATTGACGCCGGGCAAGAGCAACTCGGTCGCCGCATACACTATT…
4	fuGFP		8	oWL00365_(fuGFP)_forward	9	oWL00366_(fuGFP)_reverse	PCR	70.333	4.31999999999999	61.556	0.494	757	AGAAAGAGTCCCATGGTGAGCAGTGGCGAAGATATTTTCTCGGGCTTGGTTCCGATTCTGATCGAGCTGGAGGGCGACGTGAACGGTCATCGTTTTAGCGTTCGCGGTGAAGGTTATGGCGACGCGAGCAACGGCAAACTGGAAATTAAGTTCATCTGCACGACCGGTCGCCTGCCGGTGCCTTGGCCGACCTTGGTGACGACCTTGTCGTATGGCGTGCAGTGTTTTGCGAAGTATCCGGAGCACATGCGCCAAAACGATTTCTTTAAAAGTGCCATGCCGGACGGTTACGTCCAGGAGCGTACCATTTCCTTCAAGGAAGATGGCACGTACAAAACTCGCGCAGAGGTTAAGTTTGAAGGTGAAGCGCTGGTCAATCGTATCGATTTGAAGGGTTTG…
5	tsPurple		10	oWL00367_(tsPurple)_forward	11	oWL00368_(tsPurple)_reverse	PCR	69.756	1.56	61.2565	0.895000000000003	721	AGAAAGAGTCCCATGGCGAGCTTAGTCAAGAAAGACATGTGTGTAAAGATGACGATGGAGGGGACTGTTAATGGTTACCACTTTAAGTGTGTGGGGGAAGGTGAGGGGAAACCGTTTGAGGGAACTCAAAACATGCGTATTCGCGTCACGGAGGGTGGACCTTTACCGTTCGCTTTCGATATTCTGGCACCATGTTGCATGTATGGGAGCAAAACCTTTATTAAACATGTCAGCGGCATCCCAGACTATTTTAAAGAGTCGTTCCCCGAAGGGTTCACCTGGGAGCGTACACAGATCTTCGAGGATGGCGGAGTATTGACCGCACATCAGGATACAAGTCTTGAGGGCAATTGCTTGATTTACAAAGTGAAAGTGCTTGGGACGAATTTCCCTGCCAAC…
6	eforCP		12	oWL00369_(eforCP)_forward	13	oWL00370_(eforCP)_reverse	PCR	69.448	2.002	60.2555	2.197	718	AGAAAGAGTCCCATGGCAGTGATTAAGCAGGTAATGAAGACCAAGTTGCACCTTGAGGGCACTGTCAATGGCCATGATTTTACGATCGAGGGTAAAGGTGAAGGCAAGCCGTACGAAGGGTTACAGCACATGAAAATGACAGTCACCAAAGGCGCGCCTCTGCCGTTTTCCGTTCATATTCTTACACCTAGCCACATGTATGGAAGCAAACCGTTTAATAAGTATCCAGCGGATATCCCAGACTACCACAAACAGTCTTTTCCCGAAGGTATGTCTTGGGAGCGGTCGATGATTTTTGAAGATGGTGGCGTATGCACCGCCAGTAATCACTCCAGCATAAACTTGCAAGAGAACTGTTTCATCTATGATGTTAAATTTCATGGTGTGAACCTGCCTCCG…
Assembly Pieces (SLIC/Gibson/CPEC)
ID Number	Type	Type ID Number	Part(s)	Relative Overlap Position	Extra 5' CPEC bps	Extra 3' CPEC bps	CPEC Tm Next	Overlap with Next (bps)	Overlap with Next	Overlap with Next Reverse Complemenet	Sequence Length	Sequence
0	PCR	0	(backbone)	-4	0	0	51.431	16	AGAAAGAGTCCCATGG	CCATGGGACTCTTTCT	745	GCATTGGTAAAAGCTTTATAGATTACAGTCGACAGATCAAAGGATCTTCTTGAGATCCTTTTTTTCTGCGCGTAATCTGCTGCTTGCAAACAAAAAAACCACCGCTACCAGCGGTGGTTTGTTTGCCGGATCAAGAGCTACCAACTCTTTTTCCGAAGGTAACTGGCTTCAGCAGAGCGCAGATACCAAATACTGTTCTTCTAGTGTAGCCGTAGTTAGGCCACCACTTCAAGAACTCTGTAGCACCGCCTACATACCTCGCTCTGCTAATCCTGTTACCAGTGGCTGCTGCCAGTGGCGATAAGTCGTGTCTTACCGGGTTGGACCCAAGACGATAGTTACCGGATAAGGCGCAGCGGTCGGGCTGAACGGGGGGTTCGTGCACACAGCCCAGCTTGG…
1	PCR	1	(Yukon)	7	0	4	56.833	20	AGAGCTCAAAAAAAAACCCC	GGGGTTTTTTTTTGAGCTCT	736	AGAAAGAGTCCCATGGCTTCCCTGTCAAAACAAGTTTTGCCAAGAGATGTCAGAATGCGATTCCACATGGACGGTTGCGTTAATGGTCATCAATTTACCATTGAAGGTGAAGGTGCAGGCAAACCTTACGAGGGTAAAAAAACCCTGAAACTCAGAGTCACAAAGGGGGGTCCTCTCCCTTTTGCCTTTGATATACTGAGTGCTACCTTCACCTATGGCAACCGATGTTTTTGCGATTACCCCGAAGATATGCCAGATTACTTTAAACAAAGCCTGCCCGAGGGCTATTCTTGGGAGCGTACATTAATGTTCGAGGATGGCGGCTGCGGGACCGCCTCTGCTCACATAAGTCTGGAAAAAGATTGTTTTATCCACAATTCCACCTTTCACGGAGTCAAC…
2	PCR	2	(bb2)	0	0	0	60.314	16	CAGTCGACCGCGGAAC	GTTCCGCGGTCGACTG	1038	AGAGCTCAAAAAAAAACCCCGCCCCTGACAGGGCGGGGTTTTTTTTGGTACCGTCATAGCTGTTTCCTGCCCGGGTCTAGAAAAGCCACGTTGTGTCTCAAAATCTCTGATGTTACATTGCACAAGATAAAAATATATCATCATGAACAATAAAACTGTCTGCTTACATAAACAGTAATACAAGGGGTGTTATGAGCCATATTCAACGGGAAACGTCTTGCTCGAGGCCGCGATTAAATTCCAACATGGATGCTGATTTATATGGGTATAAATGGGCTCGCGATAATGTCGGGCAATCAGGTGCGACAATCTATCGATTGTATGGGAAGCCCGATGCGCCAGAGTTGTTTCTGAAACATGGCAAAGGTAGCGTTGCCAATGATGTTACAGATGAGATGG…
3	PCR	3	(AmpR)	0	2	4	54.615	22	GCATTGGTAAAAGCTTTATAGA	TCTATAAAGCTTTTACCAATGC	986	CAGTCGACCGCGGAACCCCTATTTGTTTATTTTTCTAAATACATTCAAATATGTATCCGCTCATGAGACAATAACCCTGATAAATGCTTCAATAATATTGAAAAAGGAAGAGTATGAGTATTCAACATTTCCGTGTCGCCCTTATTCCCTTTTTTGCGGCATTTTGCCTTCCTGTTTTTGCTCACCCAGAAACGCTGGTGAAAGTAAAAGATGCTGAAGATCAGTTGGGTGCACGAGTGGGTTACATCGAACTGGATCTCAACAGCGGTAAGATCCTTGAGAGTTTTCGCCCCGAAGAACGTTTTCCAATGATGAGCACTTTTAAAGTTCTGCTATGTGGCGCGGTATTATCCCGTATTGACGCCGGGCAAGAGCAACTCGGTCGCCGCATACACTATT…
4	PCR	4	(fuGFP)	7	0	4	56.833	20	AGAGCTCAAAAAAAAACCCC	GGGGTTTTTTTTTGAGCTCT	757	AGAAAGAGTCCCATGGTGAGCAGTGGCGAAGATATTTTCTCGGGCTTGGTTCCGATTCTGATCGAGCTGGAGGGCGACGTGAACGGTCATCGTTTTAGCGTTCGCGGTGAAGGTTATGGCGACGCGAGCAACGGCAAACTGGAAATTAAGTTCATCTGCACGACCGGTCGCCTGCCGGTGCCTTGGCCGACCTTGGTGACGACCTTGTCGTATGGCGTGCAGTGTTTTGCGAAGTATCCGGAGCACATGCGCCAAAACGATTTCTTTAAAAGTGCCATGCCGGACGGTTACGTCCAGGAGCGTACCATTTCCTTCAAGGAAGATGGCACGTACAAAACTCGCGCAGAGGTTAAGTTTGAAGGTGAAGCGCTGGTCAATCGTATCGATTTGAAGGGTTTG…
5	PCR	5	(tsPurple)	7	0	4	56.833	20	AGAGCTCAAAAAAAAACCCC	GGGGTTTTTTTTTGAGCTCT	721	AGAAAGAGTCCCATGGCGAGCTTAGTCAAGAAAGACATGTGTGTAAAGATGACGATGGAGGGGACTGTTAATGGTTACCACTTTAAGTGTGTGGGGGAAGGTGAGGGGAAACCGTTTGAGGGAACTCAAAACATGCGTATTCGCGTCACGGAGGGTGGACCTTTACCGTTCGCTTTCGATATTCTGGCACCATGTTGCATGTATGGGAGCAAAACCTTTATTAAACATGTCAGCGGCATCCCAGACTATTTTAAAGAGTCGTTCCCCGAAGGGTTCACCTGGGAGCGTACACAGATCTTCGAGGATGGCGGAGTATTGACCGCACATCAGGATACAAGTCTTGAGGGCAATTGCTTGATTTACAAAGTGAAAGTGCTTGGGACGAATTTCCCTGCCAAC…
6	PCR	6	(eforCP)	7	0	4	56.833	20	AGAGCTCAAAAAAAAACCCC	GGGGTTTTTTTTTGAGCTCT	718	AGAAAGAGTCCCATGGCAGTGATTAAGCAGGTAATGAAGACCAAGTTGCACCTTGAGGGCACTGTCAATGGCCATGATTTTACGATCGAGGGTAAAGGTGAAGGCAAGCCGTACGAAGGGTTACAGCACATGAAAATGACAGTCACCAAAGGCGCGCCTCTGCCGTTTTCCGTTCATATTCTTACACCTAGCCACATGTATGGAAGCAAACCGTTTAATAAGTATCCAGCGGATATCCCAGACTACCACAAACAGTCTTTTCCCGAAGGTATGTCTTGGGAGCGGTCGATGATTTTTGAAGATGGTGGCGTATGCACCGCCAGTAATCACTCCAGCATAAACTTGCAAGAGAACTGTTTCATCTATGATGTTAAATTTCATGGTGTGAACCTGCCTCCG…
Combinations of Assembly Pieces
Variant			Bin 0		Bin 1		Bin 2		Bin 3
Number	Name	Assembly Method	Part(s)	Assembly Piece ID Number	Part(s)	Assembly Piece ID Number	Part(s)	Assembly Piece ID Number	Part(s)	Assembly Piece ID Number
0	pmas00001	SLIC/Gibson/CPEC	(backbone)	0	(Yukon)	1	(bb2)	2	(AmpR)	3
1	pmas00002	SLIC/Gibson/CPEC	(backbone)	0	(fuGFP)	4	(bb2)	2	(AmpR)	3
2	pmas00003	SLIC/Gibson/CPEC	(backbone)	0	(tsPurple)	5	(bb2)	2	(AmpR)	3
3	pmas00004	SLIC/Gibson/CPEC	(backbone)	0	(eforCP)	6	(bb2)	2	(AmpR)	3
