## Supplementary material for "AssemblyTron: Flexible automation of DNA assembly with Opentrons OT-2 lab robots": File 4

Combinatorial Golden-gate j5 v3.5.5 assembly 4/27/2022
Please cite: Hillson, N.J., Rosengarten, R.D., and Keasling J.D. (2012) j5 DNA Assembly Design Automation Software. ACS Synthetic Biology 1 (1), 14-21. DOI: 10.1021/sb2000116
Warning: the PRIMER_MAX_SIZE parameter must be less than or equal to 36 bps (60 bps is too long for Primer3). Ignoring...
Note: The display ID of a master sequence with Genbank LOCUS "Sample_1_pWL87_8" is being temporarily overwritten to the user-specified "Sample_1_pWL87_8A-ARF19_01"
Warning: the master plasmids list file is empty. Using mas as the initials and 5 digits to number (e.g. pmas00001)...
Warning: Two (or more) master oligos have the same sequence: CTGATAGTGACCTGTTCGTTGC. Will re-use only the first (oWL00070-pDONOR207_seq_F)
Warning: Two (or more) master oligos have the same sequence: ATTGAGCGGCCGCGGATCCTCATGTGAGACGGAGG. Will re-use only the first (oWL00075-j5_00059_(Backbone_FDP_p10B2_TIR1)_forward)
Warning: Two (or more) master oligos have the same sequence: TGCACCCAACTGATCCTCAGCATCTTTTACTTTCACCAGCG. Will re-use only the first (oWL00054-j5_0456_(Yeast_side)_forward)
Warning: Two (or more) master oligos have the same sequence: AAGATGCTGAGGATCAGTTGGGTGCACGAGTGGG. Will re-use only the first (oWL00055-j5_0455_(Ecoli_side)_(c)_reverse)
Warning: Two (or more) master oligos have the same sequence: GCTTTCATTTTGAAGCCTGCTTTTTTGTACAAACTTGTGATGG. Will re-use only the first (oWL00189-mas00006_(backbone)_reverse)
Warning: Two (or more) master oligos have the same sequence: CACACCAGGTCTCAATCCCACCTGATCCGCCACC. Will re-use only the first (oWL00251_(GFP_plus_link)_reverse)
Assembly Parameters:
MASTEROLIGONUMBEROFDIGITS	MASTERPLASMIDNUMBEROFDIGITS	GIBSONOVERLAPBPS	GIBSONOVERLAPMINTM	GIBSONOVERLAPMAXTM	MAXIMUMOLIGOLENGTHBPS	MINIMUMFRAGMENTSIZEGIBSONBPS	GOLDENGATEOVERHANGBPS	GOLDENGATERECOGNITIONSEQ	GOLDENGATETERMINIEXTRASEQ	GOLDENGATETERMINIEXTRASEQDNASYNTHESISALT	MAXIMUM_IDENTITIES_GOLDEN_GATE_OVERHANGS_COMPATIBLE	OLIGOSYNTHESISCOSTPERBPUSD	OLIGOPAGEPURIFICATIONCOSTPERPIECEUSD	OLIGOMAXLENGTHNOPAGEPURIFICATIONREQUIREDBPS	MINIMUMPCRPRODUCTBPS	DIRECTSYNTHESISCOSTPERBPUSD	DIRECTSYNTHESISMINIUMUMCOSTPERPIECEUSD	PRIMER_GC_CLAMP	PRIMER_MIN_SIZE	PRIMER_MAX_SIZE	DEFAULT_PURE_PRIMER_LENGTH_BPS	PRIMER_MIN_TM	PRIMER_MAX_TM	PRIMER_MAX_DIFF_TM	PRIMER_MAX_SELF_ANY_TH	PRIMER_MAX_SELF_END_TH	PRIMER_PAIR_MAX_COMPL_ANY_TH	PRIMER_PAIR_MAX_COMPL_END_TH	PRIMER_TM_SANTALUCIA	PRIMER_SALT_CORRECTIONS	PRIMER_DNA_CONC	MISPRIMING_3PRIME_BOUNDARY_BP_TO_WARN_IF_HIT	MISPRIMING_MIN_TM	MISPRIMING_SALT_CONC	MISPRIMING_OLIGO_CONC	OUTPUT_SEQUENCE_FORMAT	SUPPRESS_PRIMER_ANNOTATIONS	SUPPRESS_PURE_PRIMERS	ASSEMBLY_PRODUCT_TYPE	HOMOLOGY_MIN_LENGTH_BPS	HOMOLOGY_MAX_FRACTION_MISMATCHES	APPEND_UUID_TO_PLASMID_OLIGO_AND_SYNTHESIS_NAME	COMBINATORIAL_DESIGN_LAYOUT_TYPE	MINIMUMDNASYNTHESISLENGTHBPS	MAXIMUMDNASYNTHESISLENGTHBPS	Primer3 version
5	5	26	60.0	70.0	110	250	4	GGTCTC	CACACCAGGTCTCA	CACACCAGGTCTCA	2	0.1	40	60	100	0.39	159.0	2	18	36	26	60.0	70.0	5.0	47.0	47.0	47.0	47.0	1	1	250.0	4	45.0	0.05	2.5e-7	Genbank	FALSE	TRUE	circular	26	0.05	FALSE	combinatorial	300	5000	2.4.0
Note: sequence aeBlue is implied to be circular...
Non-degenerate Part IDs and Sources
Part		Location
ID Number	Name	Source Plasmid	Reverse Complement	Start (bp)	End (bp)	Size (bp)	Sequence
0	backbone	aeBlue	FALSE	1803	88	731	AAGCTTTATAGATTACAGTCGACAGATCAAAGGATCTTCTTGAGATCCTTTTTTTCTGCGCGTAATCTGCTGCTTGCAAACAAAAAAACCACCGCTACCAGCGGTGGTTTGTTTGCCGGATCAAGAGCTACCAACTCTTTTTCCGAAGGTAACTGGCTTCAGCAGAGCGCAGATACCAAATACTGTTCTTCTAGTGTAGCCGTAGTTAGGCCACCACTTCAAGAACTCTGTAGCACCGCCTACATACCTCGCTCTGCTAATCCTGTTACCAGTGGCTGCTGCCAGTGGCGATAAGTCGTGTCTTACCGGGTTGGACCCAAGACGATAGTTACCGGATAAGGCGCAGCGGTCGGGCTGAACGGGGGGTTCGTGCACACAGCCCAGCTTGGAGCGAACGAC…
1	Yukon	Yukon	FALSE	89	793	705	ATGGCTTCCCTGTCAAAACAAGTTTTGCCAAGAGATGTCAGAATGCGATTCCACATGGACGGTTGCGTTAATGGTCATCAATTTACCATTGAAGGTGAAGGTGCAGGCAAACCTTACGAGGGTAAAAAAACCCTGAAACTCAGAGTCACAAAGGGGGGTCCTCTCCCTTTTGCCTTTGATATACTGAGTGCTACCTTCACCTATGGCAACCGATGTTTTTGCGATTACCCCGAAGATATGCCAGATTACTTTAAACAAAGCCTGCCCGAGGGCTATTCTTGGGAGCGTACATTAATGTTCGAGGATGGCGGCTGCGGGACCGCCTCTGCTCACATAAGTCTGGAAAAAGATTGTTTTATCCACAATTCCACCTTTCACGGAGTCAACTTCCCAGCTAAT…
2	fuGFP	fuGFP	FALSE	89	814	726	ATGGTGAGCAGTGGCGAAGATATTTTCTCGGGCTTGGTTCCGATTCTGATCGAGCTGGAGGGCGACGTGAACGGTCATCGTTTTAGCGTTCGCGGTGAAGGTTATGGCGACGCGAGCAACGGCAAACTGGAAATTAAGTTCATCTGCACGACCGGTCGCCTGCCGGTGCCTTGGCCGACCTTGGTGACGACCTTGTCGTATGGCGTGCAGTGTTTTGCGAAGTATCCGGAGCACATGCGCCAAAACGATTTCTTTAAAAGTGCCATGCCGGACGGTTACGTCCAGGAGCGTACCATTTCCTTCAAGGAAGATGGCACGTACAAAACTCGCGCAGAGGTTAAGTTTGAAGGTGAAGCGCTGGTCAATCGTATCGATTTGAAGGGTTTGGAGTTTAAAGAG…
3	tsPurple	tsPurple	FALSE	89	778	690	ATGGCGAGCTTAGTCAAGAAAGACATGTGTGTAAAGATGACGATGGAGGGGACTGTTAATGGTTACCACTTTAAGTGTGTGGGGGAAGGTGAGGGGAAACCGTTTGAGGGAACTCAAAACATGCGTATTCGCGTCACGGAGGGTGGACCTTTACCGTTCGCTTTCGATATTCTGGCACCATGTTGCATGTATGGGAGCAAAACCTTTATTAAACATGTCAGCGGCATCCCAGACTATTTTAAAGAGTCGTTCCCCGAAGGGTTCACCTGGGAGCGTACACAGATCTTCGAGGATGGCGGAGTATTGACCGCACATCAGGATACAAGTCTTGAGGGCAATTGCTTGATTTACAAAGTGAAAGTGCTTGGGACGAATTTCCCTGCCAACGGACCCGTTATG…
4	eforCP	eforCP	FALSE	89	775	687	ATGGCAGTGATTAAGCAGGTAATGAAGACCAAGTTGCACCTTGAGGGCACTGTCAATGGCCATGATTTTACGATCGAGGGTAAAGGTGAAGGCAAGCCGTACGAAGGGTTACAGCACATGAAAATGACAGTCACCAAAGGCGCGCCTCTGCCGTTTTCCGTTCATATTCTTACACCTAGCCACATGTATGGAAGCAAACCGTTTAATAAGTATCCAGCGGATATCCCAGACTACCACAAACAGTCTTTTCCCGAAGGTATGTCTTGGGAGCGGTCGATGATTTTTGAAGATGGTGGCGTATGCACCGCCAGTAATCACTCCAGCATAAACTTGCAAGAGAACTGTTTCATCTATGATGTTAAATTTCATGGTGTGAACCTGCCTCCGGATGGGCCCGTA…
5	bb2	aeBlue	FALSE	797	1825	1029	GAGCTCAAAAAAAAACCCCGCCCCTGACAGGGCGGGGTTTTTTTTGGTACCGTCATAGCTGTTTCCTGCCCGGGTCTAGAAAAGCCACGTTGTGTCTCAAAATCTCTGATGTTACATTGCACAAGATAAAAATATATCATCATGAACAATAAAACTGTCTGCTTACATAAACAGTAATACAAGGGGTGTTATGAGCCATATTCAACGGGAAACGTCTTGCTCGAGGCCGCGATTAAATTCCAACATGGATGCTGATTTATATGGGTATAAATGGGCTCGCGATAATGTCGGGCAATCAGGTGCGACAATCTATCGATTGTATGGGAAGCCCGATGCGCCAGAGTTGTTTCTGAAACATGGCAAAGGTAGCGTTGCCAATGATGTTACAGATGAGATGGT…
6	AmpR	Sample_1_pWL87_8A-ARF19_01	FALSE	8554	9519	966	CGCGGAACCCCTATTTGTTTATTTTTCTAAATACATTCAAATATGTATCCGCTCATGAGACAATAACCCTGATAAATGCTTCAATAATATTGAAAAAGGAAGAGTATGAGTATTCAACATTTCCGTGTCGCCCTTATTCCCTTTTTTGCGGCATTTTGCCTTCCTGTTTTTGCTCACCCAGAAACGCTGGTGAAAGTAAAAGATGCTGAAGATCAGTTGGGTGCACGAGTGGGTTACATCGAACTGGATCTCAACAGCGGTAAGATCCTTGAGAGTTTTCGCCCCGAAGAACGTTTTCCAATGATGAGCACTTTTAAAGTTCTGCTATGTGGCGCGGTATTATCCCGTATTGACGCCGGGCAAGAGCAACTCGGTCGCCGCATACACTATTCTCAGAAT…
Target Bin Selected Relative Overhang Positions:
ID Number	Name	Relative Overhang Position (bp)
0	No_name_0	0
1	No_name_1	1
2	No_name_2	-2
3	No_name_4	0
Oligo Synthesis
ID Number	Name	Length	Tm	Tm (3' only)	Cost	Sequence	Sequence (3' only)
0	oWL00375_(backbone)_forward	49	65.340	64.703	4.9	CACACCAGGTCTCAAAAAGCTTTATAGATTACAGTCGACAGATCAAAGG	AAGCTTTATAGATTACAGTCGACAGATCAAAGG
1	oWL00376_(backbone)_reverse	48	67.002	65.269	4.8	CACACCAGGTCTCAATGGGACTCTTTCTCCTCTTTAATCTCTAGTAGC	GGGACTCTTTCTCCTCTTTAATCTCTAGTAGC
2	oWL00377_(Yukon)_forward	38	73.866	61.480	3.8	CACACCAGGTCTCACCATGGCTTCCCTGTCAAAACAAG	ATGGCTTCCCTGTCAAAACAAG
3	oWL00378_(Yukon)_reverse	43	70.560	63.386	4.3	CACACCAGGTCTCACTCTTATCAATGGTGATGGTGGTGATGTG	TTATCAATGGTGATGGTGGTGATGTG
4	oWL00379_(bb2)_forward	38	74.478	65.449	3.8	CACACCAGGTCTCAAGAGCTCAAAAAAAAACCCCGCCC	GAGCTCAAAAAAAAACCCCGCCC
5	oWL00380_(bb2)_reverse	47	63.910	61.637	4.7	CACACCAGGTCTCAGTCGACTGTAATCTATAAAGCTTTTAGAAAAAC	GTCGACTGTAATCTATAAAGCTTTTAGAAAAAC
6	oWL00381_(AmpR)_forward	45	71.102	63.479	4.5	CACACCAGGTCTCACGACCGCGGAACCCCTATTTGTTTATTTTTC	CGCGGAACCCCTATTTGTTTATTTTTC
7	oWL00382_(AmpR)_reverse	43	70.008	65.327	4.3	CACACCAGGTCTCATTTTACCAATGCTTAATCAGTGAGGCACC	TTACCAATGCTTAATCAGTGAGGCACC
8	oWL00383_(fuGFP)_forward	34	76.429	61.803	3.4	CACACCAGGTCTCACCATGGTGAGCAGTGGCGAA	ATGGTGAGCAGTGGCGAA
9	oWL00384_(fuGFP)_reverse	47	67.754	63.800	4.7	CACACCAGGTCTCACTCTTATTAGCTCTTATACAGCTCGTCCATACC	TTATTAGCTCTTATACAGCTCGTCCATACC
10	oWL00385_(tsPurple)_forward	40	73.192	63.071	4	CACACCAGGTCTCACCATGGCGAGCTTAGTCAAGAAAGAC	ATGGCGAGCTTAGTCAAGAAAGAC
11	oWL00386_(tsPurple)_reverse	41	70.760	61.704	4.1	CACACCAGGTCTCACTCTCATTAAGTTGCTTTCTCAGGCAC	TCATTAAGTTGCTTTCTCAGGCAC
12	oWL00387_(eforCP)_forward	46	70.905	66.786	4.6	CACACCAGGTCTCACCATGGCAGTGATTAAGCAGGTAATGAAGACC	ATGGCAGTGATTAAGCAGGTAATGAAGACC
13	oWL00388_(eforCP)_reverse	44	74.181	70.060	4.4	CACACCAGGTCTCACTCTTATTATGGGAGAGCCTTCGGCAGCGG	TTATTATGGGAGAGCCTTCGGCAGCGG
PCR Reactions			Forward Oligo		Reverse Oligo
ID Number	Primary Template	Alternate Template	ID Number	Name	ID Number	Name	Note	Mean Oligo Tm	Delta Oligo Tm	Mean Oligo Tm (3' only)	Delta Oligo Tm (3' only)	Length	Sequence
0	aeBlue		0	oWL00375_(backbone)_forward	1	oWL00376_(backbone)_reverse	PCR	66.171	1.66199999999999	64.986	0.566000000000003	763	CACACCAGGTCTCAAAAAGCTTTATAGATTACAGTCGACAGATCAAAGGATCTTCTTGAGATCCTTTTTTTCTGCGCGTAATCTGCTGCTTGCAAACAAAAAAACCACCGCTACCAGCGGTGGTTTGTTTGCCGGATCAAGAGCTACCAACTCTTTTTCCGAAGGTAACTGGCTTCAGCAGAGCGCAGATACCAAATACTGTTCTTCTAGTGTAGCCGTAGTTAGGCCACCACTTCAAGAACTCTGTAGCACCGCCTACATACCTCGCTCTGCTAATCCTGTTACCAGTGGCTGCTGCCAGTGGCGATAAGTCGTGTCTTACCGGGTTGGACCCAAGACGATAGTTACCGGATAAGGCGCAGCGGTCGGGCTGAACGGGGGGTTCGTGCACACAGCCCA…
1	Yukon		2	oWL00377_(Yukon)_forward	3	oWL00378_(Yukon)_reverse	PCR	72.213	3.306	62.433	1.90600000000001	738	CACACCAGGTCTCACCATGGCTTCCCTGTCAAAACAAGTTTTGCCAAGAGATGTCAGAATGCGATTCCACATGGACGGTTGCGTTAATGGTCATCAATTTACCATTGAAGGTGAAGGTGCAGGCAAACCTTACGAGGGTAAAAAAACCCTGAAACTCAGAGTCACAAAGGGGGGTCCTCTCCCTTTTGCCTTTGATATACTGAGTGCTACCTTCACCTATGGCAACCGATGTTTTTGCGATTACCCCGAAGATATGCCAGATTACTTTAAACAAAGCCTGCCCGAGGGCTATTCTTGGGAGCGTACATTAATGTTCGAGGATGGCGGCTGCGGGACCGCCTCTGCTCACATAAGTCTGGAAAAAGATTGTTTTATCCACAATTCCACCTTTCACGGAGT…
2	aeBlue		4	oWL00379_(bb2)_forward	5	oWL00380_(bb2)_reverse	PCR	69.194	10.568	63.543	3.812	1058	CACACCAGGTCTCAAGAGCTCAAAAAAAAACCCCGCCCCTGACAGGGCGGGGTTTTTTTTGGTACCGTCATAGCTGTTTCCTGCCCGGGTCTAGAAAAGCCACGTTGTGTCTCAAAATCTCTGATGTTACATTGCACAAGATAAAAATATATCATCATGAACAATAAAACTGTCTGCTTACATAAACAGTAATACAAGGGGTGTTATGAGCCATATTCAACGGGAAACGTCTTGCTCGAGGCCGCGATTAAATTCCAACATGGATGCTGATTTATATGGGTATAAATGGGCTCGCGATAATGTCGGGCAATCAGGTGCGACAATCTATCGATTGTATGGGAAGCCCGATGCGCCAGAGTTGTTTCTGAAACATGGCAAAGGTAGCGTTGCCAATGATGT…
3	Sample_1_pWL87_8A-ARF19_01		6	oWL00381_(AmpR)_forward	7	oWL00382_(AmpR)_reverse	PCR	70.555	1.09400000000001	64.403	1.848	1000	CACACCAGGTCTCACGACCGCGGAACCCCTATTTGTTTATTTTTCTAAATACATTCAAATATGTATCCGCTCATGAGACAATAACCCTGATAAATGCTTCAATAATATTGAAAAAGGAAGAGTATGAGTATTCAACATTTCCGTGTCGCCCTTATTCCCTTTTTTGCGGCATTTTGCCTTCCTGTTTTTGCTCACCCAGAAACGCTGGTGAAAGTAAAAGATGCTGAAGATCAGTTGGGTGCACGAGTGGGTTACATCGAACTGGATCTCAACAGCGGTAAGATCCTTGAGAGTTTTCGCCCCGAAGAACGTTTTCCAATGATGAGCACTTTTAAAGTTCTGCTATGTGGCGCGGTATTATCCCGTATTGACGCCGGGCAAGAGCAACTCGGTCGCCGC…
4	fuGFP		8	oWL00383_(fuGFP)_forward	9	oWL00384_(fuGFP)_reverse	PCR	72.0915	8.675	62.8015	1.997	759	CACACCAGGTCTCACCATGGTGAGCAGTGGCGAAGATATTTTCTCGGGCTTGGTTCCGATTCTGATCGAGCTGGAGGGCGACGTGAACGGTCATCGTTTTAGCGTTCGCGGTGAAGGTTATGGCGACGCGAGCAACGGCAAACTGGAAATTAAGTTCATCTGCACGACCGGTCGCCTGCCGGTGCCTTGGCCGACCTTGGTGACGACCTTGTCGTATGGCGTGCAGTGTTTTGCGAAGTATCCGGAGCACATGCGCCAAAACGATTTCTTTAAAAGTGCCATGCCGGACGGTTACGTCCAGGAGCGTACCATTTCCTTCAAGGAAGATGGCACGTACAAAACTCGCGCAGAGGTTAAGTTTGAAGGTGAAGCGCTGGTCAATCGTATCGATTTGAAGGG…
5	tsPurple		10	oWL00385_(tsPurple)_forward	11	oWL00386_(tsPurple)_reverse	PCR	71.976	2.43199999999999	62.3875	1.367	723	CACACCAGGTCTCACCATGGCGAGCTTAGTCAAGAAAGACATGTGTGTAAAGATGACGATGGAGGGGACTGTTAATGGTTACCACTTTAAGTGTGTGGGGGAAGGTGAGGGGAAACCGTTTGAGGGAACTCAAAACATGCGTATTCGCGTCACGGAGGGTGGACCTTTACCGTTCGCTTTCGATATTCTGGCACCATGTTGCATGTATGGGAGCAAAACCTTTATTAAACATGTCAGCGGCATCCCAGACTATTTTAAAGAGTCGTTCCCCGAAGGGTTCACCTGGGAGCGTACACAGATCTTCGAGGATGGCGGAGTATTGACCGCACATCAGGATACAAGTCTTGAGGGCAATTGCTTGATTTACAAAGTGAAAGTGCTTGGGACGAATTTCCCTGC…
6	eforCP		12	oWL00387_(eforCP)_forward	13	oWL00388_(eforCP)_reverse	PCR	72.543	3.276	68.423	3.274	720	CACACCAGGTCTCACCATGGCAGTGATTAAGCAGGTAATGAAGACCAAGTTGCACCTTGAGGGCACTGTCAATGGCCATGATTTTACGATCGAGGGTAAAGGTGAAGGCAAGCCGTACGAAGGGTTACAGCACATGAAAATGACAGTCACCAAAGGCGCGCCTCTGCCGTTTTCCGTTCATATTCTTACACCTAGCCACATGTATGGAAGCAAACCGTTTAATAAGTATCCAGCGGATATCCCAGACTACCACAAACAGTCTTTTCCCGAAGGTATGTCTTGGGAGCGGTCGATGATTTTTGAAGATGGTGGCGTATGCACCGCCAGTAATCACTCCAGCATAAACTTGCAAGAGAACTGTTTCATCTATGATGTTAAATTTCATGGTGTGAACCTGCC…
Assembly Pieces (Golden-gate)
ID Number	Type	Type ID Number	Part(s)	Overhang with Previous	Overhang with Next	Relative Overhang Position	Sequence Length	Sequence
0	PCR	0	(backbone)	AAAA	CCAT	0	763	CACACCAGGTCTCAAAAAGCTTTATAGATTACAGTCGACAGATCAAAGGATCTTCTTGAGATCCTTTTTTTCTGCGCGTAATCTGCTGCTTGCAAACAAAAAAACCACCGCTACCAGCGGTGGTTTGTTTGCCGGATCAAGAGCTACCAACTCTTTTTCCGAAGGTAACTGGCTTCAGCAGAGCGCAGATACCAAATACTGTTCTTCTAGTGTAGCCGTAGTTAGGCCACCACTTCAAGAACTCTGTAGCACCGCCTACATACCTCGCTCTGCTAATCCTGTTACCAGTGGCTGCTGCCAGTGGCGATAAGTCGTGTCTTACCGGGTTGGACCCAAGACGATAGTTACCGGATAAGGCGCAGCGGTCGGGCTGAACGGGGGGTTCGTGCACACAGCCCA…
1	PCR	1	(Yukon)	CCAT	AGAG	1	738	CACACCAGGTCTCACCATGGCTTCCCTGTCAAAACAAGTTTTGCCAAGAGATGTCAGAATGCGATTCCACATGGACGGTTGCGTTAATGGTCATCAATTTACCATTGAAGGTGAAGGTGCAGGCAAACCTTACGAGGGTAAAAAAACCCTGAAACTCAGAGTCACAAAGGGGGGTCCTCTCCCTTTTGCCTTTGATATACTGAGTGCTACCTTCACCTATGGCAACCGATGTTTTTGCGATTACCCCGAAGATATGCCAGATTACTTTAAACAAAGCCTGCCCGAGGGCTATTCTTGGGAGCGTACATTAATGTTCGAGGATGGCGGCTGCGGGACCGCCTCTGCTCACATAAGTCTGGAAAAAGATTGTTTTATCCACAATTCCACCTTTCACGGAGT…
2	PCR	2	(bb2)	AGAG	CGAC	-2	1058	CACACCAGGTCTCAAGAGCTCAAAAAAAAACCCCGCCCCTGACAGGGCGGGGTTTTTTTTGGTACCGTCATAGCTGTTTCCTGCCCGGGTCTAGAAAAGCCACGTTGTGTCTCAAAATCTCTGATGTTACATTGCACAAGATAAAAATATATCATCATGAACAATAAAACTGTCTGCTTACATAAACAGTAATACAAGGGGTGTTATGAGCCATATTCAACGGGAAACGTCTTGCTCGAGGCCGCGATTAAATTCCAACATGGATGCTGATTTATATGGGTATAAATGGGCTCGCGATAATGTCGGGCAATCAGGTGCGACAATCTATCGATTGTATGGGAAGCCCGATGCGCCAGAGTTGTTTCTGAAACATGGCAAAGGTAGCGTTGCCAATGATGT…
3	PCR	3	(AmpR)	CGAC	AAAA	0	1000	CACACCAGGTCTCACGACCGCGGAACCCCTATTTGTTTATTTTTCTAAATACATTCAAATATGTATCCGCTCATGAGACAATAACCCTGATAAATGCTTCAATAATATTGAAAAAGGAAGAGTATGAGTATTCAACATTTCCGTGTCGCCCTTATTCCCTTTTTTGCGGCATTTTGCCTTCCTGTTTTTGCTCACCCAGAAACGCTGGTGAAAGTAAAAGATGCTGAAGATCAGTTGGGTGCACGAGTGGGTTACATCGAACTGGATCTCAACAGCGGTAAGATCCTTGAGAGTTTTCGCCCCGAAGAACGTTTTCCAATGATGAGCACTTTTAAAGTTCTGCTATGTGGCGCGGTATTATCCCGTATTGACGCCGGGCAAGAGCAACTCGGTCGCCGC…
4	PCR	4	(fuGFP)	CCAT	AGAG	1	759	CACACCAGGTCTCACCATGGTGAGCAGTGGCGAAGATATTTTCTCGGGCTTGGTTCCGATTCTGATCGAGCTGGAGGGCGACGTGAACGGTCATCGTTTTAGCGTTCGCGGTGAAGGTTATGGCGACGCGAGCAACGGCAAACTGGAAATTAAGTTCATCTGCACGACCGGTCGCCTGCCGGTGCCTTGGCCGACCTTGGTGACGACCTTGTCGTATGGCGTGCAGTGTTTTGCGAAGTATCCGGAGCACATGCGCCAAAACGATTTCTTTAAAAGTGCCATGCCGGACGGTTACGTCCAGGAGCGTACCATTTCCTTCAAGGAAGATGGCACGTACAAAACTCGCGCAGAGGTTAAGTTTGAAGGTGAAGCGCTGGTCAATCGTATCGATTTGAAGGG…
5	PCR	5	(tsPurple)	CCAT	AGAG	1	723	CACACCAGGTCTCACCATGGCGAGCTTAGTCAAGAAAGACATGTGTGTAAAGATGACGATGGAGGGGACTGTTAATGGTTACCACTTTAAGTGTGTGGGGGAAGGTGAGGGGAAACCGTTTGAGGGAACTCAAAACATGCGTATTCGCGTCACGGAGGGTGGACCTTTACCGTTCGCTTTCGATATTCTGGCACCATGTTGCATGTATGGGAGCAAAACCTTTATTAAACATGTCAGCGGCATCCCAGACTATTTTAAAGAGTCGTTCCCCGAAGGGTTCACCTGGGAGCGTACACAGATCTTCGAGGATGGCGGAGTATTGACCGCACATCAGGATACAAGTCTTGAGGGCAATTGCTTGATTTACAAAGTGAAAGTGCTTGGGACGAATTTCCCTGC…
6	PCR	6	(eforCP)	CCAT	AGAG	1	720	CACACCAGGTCTCACCATGGCAGTGATTAAGCAGGTAATGAAGACCAAGTTGCACCTTGAGGGCACTGTCAATGGCCATGATTTTACGATCGAGGGTAAAGGTGAAGGCAAGCCGTACGAAGGGTTACAGCACATGAAAATGACAGTCACCAAAGGCGCGCCTCTGCCGTTTTCCGTTCATATTCTTACACCTAGCCACATGTATGGAAGCAAACCGTTTAATAAGTATCCAGCGGATATCCCAGACTACCACAAACAGTCTTTTCCCGAAGGTATGTCTTGGGAGCGGTCGATGATTTTTGAAGATGGTGGCGTATGCACCGCCAGTAATCACTCCAGCATAAACTTGCAAGAGAACTGTTTCATCTATGATGTTAAATTTCATGGTGTGAACCTGCC…
Combinations of Assembly Pieces
Variant			Bin 0		Bin 1		Bin 2		Bin 3
Number	Name	Assembly Method	Part(s)	Assembly Piece ID Number	Part(s)	Assembly Piece ID Number	Part(s)	Assembly Piece ID Number	Part(s)	Assembly Piece ID Number
0	pmas00001	Golden-gate	(backbone)	0	(Yukon)	1	(bb2)	2	(AmpR)	3
1	pmas00002	Golden-gate	(backbone)	0	(fuGFP)	4	(bb2)	2	(AmpR)	3
2	pmas00003	Golden-gate	(backbone)	0	(tsPurple)	5	(bb2)	2	(AmpR)	3
3	pmas00004	Golden-gate	(backbone)	0	(eforCP)	6	(bb2)	2	(AmpR)	3
