## Supplementary material for "AssemblyTron: Flexible automation of DNA assembly with Opentrons OT-2 lab robots": File 6

Combinatorial SLIC/Gibson/CPEC j5 v3.4.6 assembly 6/3/2021
Please cite: Hillson, N.J., Rosengarten, R.D., and Keasling J.D. (2012) j5 DNA Assembly Design Automation Software. ACS Synthetic Biology 1 (1), 14-21. DOI: 10.1021/sb2000116
Warning: the GIBSONOVERLAPBPS parameter must be an even number of bps (15 is odd). Increasing to 16...
Warning: the PRIMER_MAX_SIZE parameter must be less than or equal to 36 bps (60 bps is too long for Primer3). Ignoring...
Warning: the master plasmids list file is empty. Using mas as the initials and 5 digits to number (e.g. pmas00001)...
Warning: Two (or more) master oligos have the same sequence: CTGATAGTGACCTGTTCGTTGC. Will re-use only the first (oWL00070-pDONOR207_seq_F)
Warning: Two (or more) master oligos have the same sequence: ATTGAGCGGCCGCGGATCCTCATGTGAGACGGAGG. Will re-use only the first (oWL00075-j5_00059_(Backbone_FDP_p10B2_TIR1)_forward)
Warning: Two (or more) master oligos have the same sequence: TGCACCCAACTGATCCTCAGCATCTTTTACTTTCACCAGCG. Will re-use only the first (oWL00054-j5_0456_(Yeast_side)_forward)
Warning: Two (or more) master oligos have the same sequence: AAGATGCTGAGGATCAGTTGGGTGCACGAGTGGG. Will re-use only the first (oWL00055-j5_0455_(Ecoli_side)_(c)_reverse)
Warning: Two (or more) master oligos have the same sequence: GCTTTCATTTTGAAGCCTGCTTTTTTGTACAAACTTGTGATGG. Will re-use only the first (oWL00189-mas00006_(backbone)_reverse)
Assembly Parameters:
MASTEROLIGONUMBEROFDIGITS	MASTERPLASMIDNUMBEROFDIGITS	GIBSONOVERLAPBPS	GIBSONOVERLAPMINTM	GIBSONOVERLAPMAXTM	MAXIMUMOLIGOLENGTHBPS	MINIMUMFRAGMENTSIZEGIBSONBPS	GOLDENGATEOVERHANGBPS	GOLDENGATERECOGNITIONSEQ	GOLDENGATETERMINIEXTRASEQ	GOLDENGATETERMINIEXTRASEQDNASYNTHESISALT	MAXIMUM_IDENTITIES_GOLDEN_GATE_OVERHANGS_COMPATIBLE	OLIGOSYNTHESISCOSTPERBPUSD	OLIGOPAGEPURIFICATIONCOSTPERPIECEUSD	OLIGOMAXLENGTHNOPAGEPURIFICATIONREQUIREDBPS	MINIMUMPCRPRODUCTBPS	DIRECTSYNTHESISCOSTPERBPUSD	DIRECTSYNTHESISMINIUMUMCOSTPERPIECEUSD	PRIMER_GC_CLAMP	PRIMER_MIN_SIZE	PRIMER_MAX_SIZE	DEFAULT_PURE_PRIMER_LENGTH_BPS	PRIMER_MIN_TM	PRIMER_MAX_TM	PRIMER_MAX_DIFF_TM	PRIMER_MAX_SELF_ANY_TH	PRIMER_MAX_SELF_END_TH	PRIMER_PAIR_MAX_COMPL_ANY_TH	PRIMER_PAIR_MAX_COMPL_END_TH	PRIMER_TM_SANTALUCIA	PRIMER_SALT_CORRECTIONS	PRIMER_DNA_CONC	MISPRIMING_3PRIME_BOUNDARY_BP_TO_WARN_IF_HIT	MISPRIMING_MIN_TM	MISPRIMING_SALT_CONC	MISPRIMING_OLIGO_CONC	OUTPUT_SEQUENCE_FORMAT	SUPPRESS_PRIMER_ANNOTATIONS	SUPPRESS_PURE_PRIMERS	ASSEMBLY_PRODUCT_TYPE	HOMOLOGY_MIN_LENGTH_BPS	HOMOLOGY_MAX_FRACTION_MISMATCHES	APPEND_UUID_TO_PLASMID_OLIGO_AND_SYNTHESIS_NAME	COMBINATORIAL_DESIGN_LAYOUT_TYPE	MINIMUMDNASYNTHESISLENGTHBPS	MAXIMUMDNASYNTHESISLENGTHBPS	Primer3 version
5	5	16	47	52	60	250	4	GGTCTC	CACACCAGGTCTCA	CACACCAGGTCTCA	2	0.1	40	60	100	0.39	159.0	2	18	36	26	47	72	5.0	47.0	47.0	47.0	47.0	1	1	250.0	4	45.0	0.05	2.5e-7	Genbank	FALSE	TRUE	circular	26	0.05	FALSE	combinatorial	300	5000	2.4.0
Note: sequence pWL241_pGP8A_ARF is implied to be circular...
Non-degenerate Part IDs and Sources
Part		Location
ID Number	Name	Source Plasmid	Reverse Complement	Start (bp)	End (bp)	Size (bp)	Sequence
0	backbone	pWL241_pGP8A_ARF	FALSE	5355	510	4464	ATGGCCTGACTCCGCTGCACCTGGCGGCTGCAAACGGGCAACTGGAAATCGTAGAGGTACTGCTGAAAAATGGCGCCGATGTGAACGCTTCTGATAGTGCGGGTATTACTCCGCTGCACCTGGCCGCTTATGACGGCCATCTGGAGATTGTCGAAGTCCTGCTGAAGCACGGGGCTGACGTTAATGCGTACGACCGCGCCGGGTGGACACCGCTGCACCTAGCAGCGCTGAGTGGCCAACTGGAGATTGTGGAAGTTCTGCTGAAACACGGCGCAGATGTCAACGCCCAAGACGCACTGGGCCTGACCGCGTTTGATATCTCGATTAATCAAGGTCAGGAAGATCTGGCAGAGATCCTGCAACTCGAGCACCACCACCACCACCACTGACACCCAGCTT…
1	ARF5	pWL241_pGP8A_ARF	FALSE	511	5353	4843	ATGACAGAGCAGAAAGCCCTAGTAAAGCGTATTACAAATGAAACCAAGATTCAGATTGCGATCTCTTTAAAGGGTGGTCCCCTAGCGATAGAGCACTCGATCTTCCCAGAAAAAGAGGCAGAAGCAGTAGCAGAACAGGCCACACAATCGCAAGTGATTAACGTCCACACAGGTATAGGGTTTCTGGACCATATGATACATGCTCTGGCCAAGCATTCCGGCTGGTCGCTAATCGTTGAGTGCATTGGTGACTTACACATAGACGACCATCACACCACTGAAGACTGCGGGATTGCTCTCGGTCAAGCTTTTAAAGAGGCCCTAGGGGCCGTGCGTGGAGTAAAAAGGTTTGGATCAGGATTTGCGCCTTTGGATGAGGCACTTTCCAGAGCGGTGGTA…
2	ARF7	pWL242_pGP8A_ARF	FALSE	511	6088	5578	ATGACAGAGCAGAAAGCCCTAGTAAAGCGTATTACAAATGAAACCAAGATTCAGATTGCGATCTCTTTAAAGGGTGGTCCCCTAGCGATAGAGCACTCGATCTTCCCAGAAAAAGAGGCAGAAGCAGTAGCAGAACAGGCCACACAATCGCAAGTGATTAACGTCCACACAGGTATAGGGTTTCTGGACCATATGATACATGCTCTGGCCAAGCATTCCGGCTGGTCGCTAATCGTTGAGTGCATTGGTGACTTACACATAGACGACCATCACACCACTGAAGACTGCGGGATTGCTCTCGGTCAAGCTTTTAAAGAGGCCCTAGGGGCCGTGCGTGGAGTAAAAAGGTTTGGATCAGGATTTGCGCCTTTGGATGAGGCACTTTCCAGAGCGGTGGTA…
3	a_to_g	pWL241_pGP8A_ARF	FALSE	7353	7353	1	G
Target Bin Selected Relative Overlap Positions and Extra 5'/3' CPEC bps:
ID Number	Name	Relative Overlap Position (bp)	Extra 5' CPEC bps	Extra 3' CPEC bps
0	No_name_0	0	2	2
1	No_name_1
2	No_name_2	0	0	0
Oligo Synthesis
ID Number	Name	Length	Tm	Tm (3' only)	Cost	Sequence	Sequence (3' only)
0	oWL00236_(pdar_2)_forward	29	76.908	69.620	0	CGACGACGATGGCCTGACTCCGCTGCACC	ATGGCCTGACTCCGCTGCACC
1	oWL00241_(backbone)_reverse	35	71.904	65.147	3.5	GCTCTGTCATCTTTGCCTTCGTTTATCTTGCCTGC	CTTTGCCTTCGTTTATCTTGCCTGC
2	oWL00242_(ARF5)_forward	39	72.496	68.208	3.9	GAAGGCAAAGATGACAGAGCAGAAAGCCCTAGTAAAGCG	ATGACAGAGCAGAAAGCCCTAGTAAAGCG
3	oWL00235_(IAA12-pdar)_(A_to_G)_reverse	31	73.873	64.620	0	CAGGCCATCGTCGTCGGTTGCGTTAACATCG	GTCGTCGGTTGCGTTAACATCG
PCR Reactions			Forward Oligo		Reverse Oligo
ID Number	Primary Template	Alternate Template	ID Number	Name	ID Number	Name	Note	Mean Oligo Tm	Delta Oligo Tm	Mean Oligo Tm (3' only)	Delta Oligo Tm (3' only)	Length	Sequence
0	pWL241_pGP8A_ARF		0	oWL00236_(pdar_2)_forward	1	oWL00241_(backbone)_reverse	PCR	74.406	5.004	67.3835	4.473	4482	CGACGACGATGGCCTGACTCCGCTGCACCTGGCGGCTGCAAACGGGCAACTGGAAATCGTAGAGGTACTGCTGAAAAATGGCGCCGATGTGAACGCTTCTGATAGTGCGGGTATTACTCCGCTGCACCTGGCCGCTTATGACGGCCATCTGGAGATTGTCGAAGTCCTGCTGAAGCACGGGGCTGACGTTAATGCGTACGACCGCGCCGGGTGGACACCGCTGCACCTAGCAGCGCTGAGTGGCCAACTGGAGATTGTGGAAGTTCTGCTGAAACACGGCGCAGATGTCAACGCCCAAGACGCACTGGGCCTGACCGCGTTTGATATCTCGATTAATCAAGGTCAGGAAGATCTGGCAGAGATCCTGCAACTCGAGCACCACCACCACCACCACTGACA…
1	pWL241_pGP8A_ARF		2	oWL00242_(ARF5)_forward	3	oWL00235_(IAA12-pdar)_(A_to_G)_reverse	PCR	73.1845	1.37700000000001	66.414	3.58799999999999	4862	GAAGGCAAAGATGACAGAGCAGAAAGCCCTAGTAAAGCGTATTACAAATGAAACCAAGATTCAGATTGCGATCTCTTTAAAGGGTGGTCCCCTAGCGATAGAGCACTCGATCTTCCCAGAAAAAGAGGCAGAAGCAGTAGCAGAACAGGCCACACAATCGCAAGTGATTAACGTCCACACAGGTATAGGGTTTCTGGACCATATGATACATGCTCTGGCCAAGCATTCCGGCTGGTCGCTAATCGTTGAGTGCATTGGTGACTTACACATAGACGACCATCACACCACTGAAGACTGCGGGATTGCTCTCGGTCAAGCTTTTAAAGAGGCCCTAGGGGCCGTGCGTGGAGTAAAAAGGTTTGGATCAGGATTTGCGCCTTTGGATGAGGCACTTTCCAG…
2	pWL242_pGP8A_ARF		2	oWL00242_(ARF5)_forward	3	oWL00235_(IAA12-pdar)_(A_to_G)_reverse	PCR	73.1845	1.37700000000001	66.414	3.58799999999999	5597	GAAGGCAAAGATGACAGAGCAGAAAGCCCTAGTAAAGCGTATTACAAATGAAACCAAGATTCAGATTGCGATCTCTTTAAAGGGTGGTCCCCTAGCGATAGAGCACTCGATCTTCCCAGAAAAAGAGGCAGAAGCAGTAGCAGAACAGGCCACACAATCGCAAGTGATTAACGTCCACACAGGTATAGGGTTTCTGGACCATATGATACATGCTCTGGCCAAGCATTCCGGCTGGTCGCTAATCGTTGAGTGCATTGGTGACTTACACATAGACGACCATCACACCACTGAAGACTGCGGGATTGCTCTCGGTCAAGCTTTTAAAGAGGCCCTAGGGGCCGTGCGTGGAGTAAAAAGGTTTGGATCAGGATTTGCGCCTTTGGATGAGGCACTTTCCAG…
Assembly Pieces (SLIC/Gibson/CPEC)
ID Number	Type	Type ID Number	Part(s)	Relative Overlap Position	Extra 5' CPEC bps	Extra 3' CPEC bps	CPEC Tm Next	Overlap with Next (bps)	Overlap with Next	Overlap with Next Reverse Complemenet	Sequence Length	Sequence
0	PCR	0	(backbone)	0	2	2	59.043	20	GAAGGCAAAGATGACAGAGC	GCTCTGTCATCTTTGCCTTC	4482	CGACGACGATGGCCTGACTCCGCTGCACCTGGCGGCTGCAAACGGGCAACTGGAAATCGTAGAGGTACTGCTGAAAAATGGCGCCGATGTGAACGCTTCTGATAGTGCGGGTATTACTCCGCTGCACCTGGCCGCTTATGACGGCCATCTGGAGATTGTCGAAGTCCTGCTGAAGCACGGGGCTGACGTTAATGCGTACGACCGCGCCGGGTGGACACCGCTGCACCTAGCAGCGCTGAGTGGCCAACTGGAGATTGTGGAAGTTCTGCTGAAACACGGCGCAGATGTCAACGCCCAAGACGCACTGGGCCTGACCGCGTTTGATATCTCGATTAATCAAGGTCAGGAAGATCTGGCAGAGATCCTGCAACTCGAGCACCACCACCACCACCACTGACA…
1	PCR	1	(ARF5)_(a_to_g)	0	0	0	60.060	16	CGACGACGATGGCCTG	CAGGCCATCGTCGTCG	4862	GAAGGCAAAGATGACAGAGCAGAAAGCCCTAGTAAAGCGTATTACAAATGAAACCAAGATTCAGATTGCGATCTCTTTAAAGGGTGGTCCCCTAGCGATAGAGCACTCGATCTTCCCAGAAAAAGAGGCAGAAGCAGTAGCAGAACAGGCCACACAATCGCAAGTGATTAACGTCCACACAGGTATAGGGTTTCTGGACCATATGATACATGCTCTGGCCAAGCATTCCGGCTGGTCGCTAATCGTTGAGTGCATTGGTGACTTACACATAGACGACCATCACACCACTGAAGACTGCGGGATTGCTCTCGGTCAAGCTTTTAAAGAGGCCCTAGGGGCCGTGCGTGGAGTAAAAAGGTTTGGATCAGGATTTGCGCCTTTGGATGAGGCACTTTCCAG…
2	PCR	2	(ARF7)_(a_to_g)	0	0	0	60.060	16	CGACGACGATGGCCTG	CAGGCCATCGTCGTCG	5597	GAAGGCAAAGATGACAGAGCAGAAAGCCCTAGTAAAGCGTATTACAAATGAAACCAAGATTCAGATTGCGATCTCTTTAAAGGGTGGTCCCCTAGCGATAGAGCACTCGATCTTCCCAGAAAAAGAGGCAGAAGCAGTAGCAGAACAGGCCACACAATCGCAAGTGATTAACGTCCACACAGGTATAGGGTTTCTGGACCATATGATACATGCTCTGGCCAAGCATTCCGGCTGGTCGCTAATCGTTGAGTGCATTGGTGACTTACACATAGACGACCATCACACCACTGAAGACTGCGGGATTGCTCTCGGTCAAGCTTTTAAAGAGGCCCTAGGGGCCGTGCGTGGAGTAAAAAGGTTTGGATCAGGATTTGCGCCTTTGGATGAGGCACTTTCCAG…
Combinations of Assembly Pieces
Variant			Bin 0		Bin 1
Number	Name	Assembly Method	Part(s)	Assembly Piece ID Number	Part(s)	Assembly Piece ID Number
0	pmas00001	SLIC/Gibson/CPEC	(backbone)	0	(ARF5)_(a_to_g)	1
1	pmas00002	SLIC/Gibson/CPEC	(backbone)	0	(ARF7)_(a_to_g)	2
